# Polycomb-lamina antagonism partitions heterochromatin at the nuclear periphery

**DOI:** 10.1101/2022.04.28.489608

**Authors:** Allison P. Siegenfeld, Shelby A. Roseman, Heejin Roh, Nicholas Z. Lue, Corin C. Wagen, Eric Zhou, Sarah E. Johnstone, Martin J. Aryee, Brian B. Liau

## Abstract

The genome can be divided into two spatially segregated compartments, A and B,^1,2^ which broadly partition active and inactive chromatin states, respectively. Constitutive heterochromatin is predominantly located within the B compartment and comprises chromatin that is in close contact with the nuclear lamina.^3–5^ By contrast, facultative heterochromatin marked by H3K27me3 can span both compartments.^2–5^ How epigenetic modifications, A/B compartmentalization, and lamina association collectively maintain heterochromatin architecture and function remains unclear.^6,7^ Here we developed an approach termed Lamina-Inducible Methylation and Hi-C (LIMe-Hi-C) that jointly measures chromosome conformation, DNA methylation, and nuclear lamina positioning. Through this approach, we identified topologically distinct A/B sub-compartments characterized by high levels of H3K27me3 and differing degrees of lamina association. To study the regulation of these sub-compartments, we inhibited Polycomb repressive complex 2 (PRC2), revealing that H3K27me3 is an essential factor in sub-compartment segregation. Unexpectedly, PRC2 inhibition also elicited broad gains in lamina association and constitutive heterochromatin spreading into H3K27me3-marked B sub-compartment regions. Consistent with repositioning to the lamina, genes originally marked with H3K27me3 in the B compartment, but not in the A compartment, remained largely repressed, suggesting that constitutive heterochromatin spreading can compensate for loss of H3K27me3 at a transcriptional level. These findings demonstrate that Polycomb sub-compartments and their antagonism with nuclear lamina association are fundamental organizational features of genome structure. More broadly, by jointly measuring nuclear position and Hi-C contacts, our study demonstrates how dynamic changes in compartmentalization and nuclear lamina association represent distinct but interdependent modes of heterochromatin regulation.
