## Supplementary Table 1 for "Polycomb-lamina antagonism partitions heterochromatin at the nuclear periphery"

### Sheet: Sheet1
Analayzed public data	Source	Identifier
K562 H3K9me3 ChIP-seq	Encode	ENCFF812HRW
K562 H3K27me3 ChIP-seq	Encode	ENCFF914VFE
K562 H3K27ac ChIP-seq	Encode	ENCFF779QTH
K562 Ring1b ChIP-seq	Encode	ENCFFF063UTI
K562 CBX2 ChIP-seq	Encode	ENCFF925XCF
K562 EZH2 ChIP-seq	Encode	ENCFF587SWK
K562 Whole genome bisulfite sequencing	Encode	ENCSR765JPC
K562 Lamin B1 DamID Signal	4D Nucleome	4DNFIX4BXSIM
K562 Lamin B1 DamID Lamina Associated Domains (LADs)	4D Nucleome	4DNFIV776O7C
K562 TRIP data	Open Science Framework	https://osf.io/6qwj2/
