## Supplementary Table 2 for "Polycomb-lamina antagonism partitions heterochromatin at the nuclear periphery"

#chromosome	start	end
chr1	48250000	48500000
chr1	48800000	50200000
chr1	55400000	56400000
chr1	56500000	56800000
chr1	56850000	57200000
chr1	57250000	58450000
chr1	59150000	60850000
chr1	61750000	62100000
chr1	62500000	62700000
chr1	62850000	63300000
chr1	63700000	64250000
chr1	64300000	64700000
chr1	65700000	66900000
chr1	68150000	70150000
chr1	71100000	74700000
chr1	74750000	75700000
chr1	75800000	77150000
chr1	77200000	77500000
chr1	78150000	83900000
chr1	84800000	85150000
chr1	85300000	85650000
chr1	85700000	86700000
chr1	87150000	87300000
chr1	87950000	88650000
chr1	90050000	90700000
chr1	91300000	91450000
chr1	94150000	94300000
chr1	95250000	96700000
chr1	96850000	99700000
chr1	100550000	100850000
chr1	101300000	107750000
chr1	107800000	108000000
chr1	113300000	113650000
chr1	114800000	115050000
chr1	115150000	115300000
chr1	115850000	116100000
chr1	117950000	119150000
chr1	157650000	157900000
chr1	158200000	158600000
chr1	159250000	159750000
chr1	162850000	163300000
chr1	163350000	164550000
chr1	164800000	165100000
chr1	168600000	169300000
chr1	169550000	169800000
chr1	169900000	171450000
chr1	171800000	172300000
chr1	176200000	176850000
chr1	176900000	178500000
chr1	178550000	179000000
chr1	179400000	179700000
chr1	183700000	183900000
chr1	184100000	184650000
chr1	184800000	185050000
chr1	185700000	186050000
chr1	186100000	186300000
chr1	186400000	188750000
chr1	188800000	189150000
chr1	189250000	190600000
chr1	190850000	191800000
chr1	192300000	193000000
chr1	193250000	194750000
chr1	194850000	195850000
chr1	196150000	196500000
chr1	196750000	197100000
chr1	197200000	198150000
chr1	198250000	200250000
chr1	208300000	209550000
chr1	209850000	210400000
chr1	210450000	211200000
chr1	213400000	214250000
chr1	214350000	214600000
chr1	214650000	215550000
chr1	215600000	218250000
chr1	218400000	219850000
chr1	220300000	221650000
chr1	221750000	222450000
chr1	222750000	223050000
chr1	225000000	225300000
chr1	231650000	232950000
chr1	233000000	233550000
chr1	233750000	234300000
chr1	235650000	235850000
chr1	236150000	236450000
chr1	236950000	239950000
chr1	240000000	241500000
chr1	241650000	241850000
chr1	242000000	243050000
chr1	243350000	244250000
chr1	244450000	244600000
chr1	247400000	248800000
chr10	1800000	2800000
chr10	4250000	4650000
chr10	8150000	9300000
chr10	9350000	10900000
chr10	15900000	16400000
chr10	16550000	16700000
chr10	17800000	18200000
chr10	18250000	18450000
chr10	18700000	19700000
chr10	19800000	21200000
chr10	23350000	24200000
chr10	24250000	24350000
chr10	25100000	25450000
chr10	25550000	26550000
chr10	27300000	27500000
chr10	27550000	28300000
chr10	30850000	31100000
chr10	31150000	31700000
chr10	32500000	32900000
chr10	33000000	33300000
chr10	33350000	34000000
chr10	35700000	37450000
chr10	37500000	37950000
chr10	38100000	38350000
chr10	38950000	39600000
chr10	41700000	41850000
chr10	44600000	44750000
chr10	50750000	52750000
chr10	52800000	58150000
chr10	58400000	59750000
chr10	59900000	60800000
chr10	61000000	61650000
chr10	62150000	63100000
chr10	63750000	64450000
chr10	64850000	65500000
chr10	66200000	67750000
chr10	75500000	75750000
chr10	76100000	76950000
chr10	80750000	83950000
chr10	84600000	85950000
chr10	87950000	89600000
chr10	89800000	90850000
chr10	91300000	91550000
chr10	94650000	95150000
chr10	104650000	106950000
chr10	107050000	109850000
chr10	111150000	112100000
chr10	114900000	116650000
chr10	118050000	118200000
chr10	119950000	120850000
chr10	121000000	121400000
chr10	125900000	126850000
chr10	127150000	127300000
chr10	127450000	127800000
chr10	129100000	129350000
chr11	4300000	4500000
chr11	4700000	5100000
chr11	5700000	6000000
chr11	6050000	6150000
chr11	6750000	7500000
chr11	7700000	8000000
chr11	8400000	8550000
chr11	13450000	13650000
chr11	13750000	13950000
chr11	14000000	14200000
chr11	14950000	15600000
chr11	20650000	22750000
chr11	22800000	27150000
chr11	27500000	28050000
chr11	28200000	31350000
chr11	36550000	36700000
chr11	36750000	43250000
chr11	48200000	50000000
chr11	50350000	50850000
chr11	54600000	57150000
chr11	57900000	58550000
chr11	58650000	59150000
chr11	59200000	59500000
chr11	60300000	60700000
chr11	79650000	82700000
chr11	83300000	85600000
chr11	87100000	88250000
chr11	88450000	89950000
chr11	90000000	90200000
chr11	90250000	91750000
chr11	91850000	93600000
chr11	96500000	97800000
chr11	98100000	100650000
chr11	100950000	102250000
chr11	102500000	103050000
chr11	103100000	107350000
chr11	108950000	109850000
chr11	110450000	111400000
chr11	112350000	112500000
chr11	112850000	113150000
chr11	114450000	114750000
chr11	114800000	115050000
chr11	115200000	115550000
chr11	121150000	121300000
chr11	121650000	122550000
chr11	123750000	124150000
chr11	124250000	124600000
chr11	127100000	128600000
chr11	128950000	129700000
chr11	130650000	130800000
chr11	130950000	131350000
chr11	131750000	133000000
chr11	133150000	133500000
chr11	133550000	133800000
chr12	13300000	14200000
chr12	14500000	14750000
chr12	14850000	15850000
chr12	15900000	16300000
chr12	16350000	19250000
chr12	19550000	21450000
chr12	21500000	21650000
chr12	22700000	22850000
chr12	24150000	24700000
chr12	25000000	25200000
chr12	25250000	26100000
chr12	27950000	28100000
chr12	28500000	29300000
chr12	29400000	30650000
chr12	32800000	33550000
chr12	33650000	34000000
chr12	34400000	34750000
chr12	37300000	38050000
chr12	38200000	38900000
chr12	39050000	42050000
chr12	43950000	45150000
chr12	45450000	45700000
chr12	46000000	46350000
chr12	46600000	47600000
chr12	54750000	54950000
chr12	55000000	55600000
chr12	57950000	59950000
chr12	60450000	62200000
chr12	62950000	64200000
chr12	64900000	65150000
chr12	65250000	65550000
chr12	65700000	66100000
chr12	66350000	67250000
chr12	67350000	68300000
chr12	68400000	68550000
chr12	68900000	69100000
chr12	69700000	70200000
chr12	70350000	70700000
chr12	70750000	71600000
chr12	71950000	74100000
chr12	74300000	75450000
chr12	77050000	79750000
chr12	79950000	88050000
chr12	88150000	89450000
chr12	89750000	91300000
chr12	96550000	96900000
chr12	96950000	98350000
chr12	98750000	100100000
chr12	100350000	100550000
chr12	100600000	101300000
chr12	101450000	101650000
chr12	102550000	103650000
chr12	105500000	106050000
chr12	125550000	127100000
chr12	127300000	127650000
chr12	129200000	129850000
chr13	31250000	31400000
chr13	31450000	31750000
chr13	32050000	32200000
chr13	33250000	33800000
chr13	33900000	35700000
chr13	35750000	35950000
chr13	36000000	36250000
chr13	36350000	36800000
chr13	37050000	37900000
chr13	38000000	39000000
chr13	39050000	39600000
chr13	39750000	39900000
chr13	43600000	43750000
chr13	53300000	59350000
chr13	59400000	59600000
chr13	60500000	64000000
chr13	64100000	66000000
chr13	66200000	69500000
chr13	69750000	71600000
chr13	71950000	72700000
chr13	73150000	75250000
chr13	75650000	76950000
chr13	77350000	78600000
chr13	78650000	79300000
chr13	79550000	82900000
chr13	83200000	86850000
chr13	87050000	89850000
chr13	91800000	92150000
chr13	92200000	94350000
chr13	94750000	94950000
chr13	96050000	97100000
chr13	97400000	97800000
chr13	100800000	101100000
chr13	101150000	102550000
chr13	102900000	106400000
chr13	106600000	108200000
chr13	109000000	109700000
chr14	24750000	25100000
chr14	25150000	28750000
chr14	29050000	30300000
chr14	31500000	31900000
chr14	31950000	32200000
chr14	32250000	32550000
chr14	32600000	33350000
chr14	37250000	39000000
chr14	39500000	44300000
chr14	44500000	44850000
chr14	45300000	49450000
chr14	51000000	51200000
chr14	51300000	51750000
chr14	51800000	51950000
chr14	52050000	52450000
chr14	52850000	53100000
chr14	53150000	54300000
chr14	57400000	58100000
chr14	58550000	59100000
chr14	59500000	60100000
chr14	60300000	60650000
chr14	61150000	61450000
chr14	61850000	63300000
chr14	63900000	64100000
chr14	66200000	66500000
chr14	66550000	66700000
chr14	66750000	67150000
chr14	71750000	72300000
chr14	78250000	78550000
chr14	78600000	80900000
chr14	81550000	87950000
chr14	88000000	88500000
chr14	88600000	89000000
chr14	89500000	89900000
chr14	91700000	91850000
chr14	93350000	93600000
chr14	97300000	98800000
chr15	17000000	18050000
chr15	21600000	21650000
chr15	23900000	24300000
chr15	35300000	35500000
chr15	35550000	36400000
chr15	36450000	36850000
chr15	37150000	38250000
chr15	38700000	39750000
chr15	45800000	48300000
chr15	48400000	48700000
chr15	49350000	50100000
chr15	52800000	55150000
chr15	55500000	55750000
chr15	56050000	56700000
chr15	60000000	60150000
chr15	60650000	60800000
chr15	61250000	61800000
chr15	70850000	71100000
chr15	71450000	71700000
chr15	71850000	72050000
chr15	81500000	81700000
chr15	83450000	84200000
chr15	85300000	85700000
chr15	85900000	87250000
chr15	91300000	91850000
chr15	92150000	92350000
chr15	93350000	94850000
chr15	94900000	95550000
chr15	96500000	98400000
chr15	99150000	99400000
chr15	99500000	99950000
chr15	100000000	100550000
chr16	35750000	36100000
chr16	48700000	48850000
chr16	51200000	53000000
chr16	53550000	53700000
chr16	53950000	54100000
chr16	54700000	54900000
chr16	58850000	65100000
chr16	65150000	65650000
chr16	65800000	65950000
chr16	71100000	71300000
chr16	72150000	72800000
chr16	73400000	74250000
chr16	75800000	77150000
chr16	77250000	77650000
chr16	79650000	80550000
chr16	80650000	80900000
chr16	82300000	82450000
chr16	82700000	83200000
chr16	83250000	83400000
chr17	12300000	12600000
chr17	13100000	13300000
chr17	13650000	13850000
chr17	14550000	14750000
chr17	22550000	22700000
chr17	51500000	54850000
chr17	55050000	55300000
chr17	55450000	56550000
chr17	63100000	63350000
chr17	65650000	66150000
chr17	69400000	69800000
chr17	70150000	72050000
chr18	850000	2550000
chr18	3700000	5950000
chr18	6000000	6900000
chr18	7600000	8200000
chr18	11250000	11500000
chr18	14650000	14900000
chr18	26700000	30650000
chr18	30700000	31500000
chr18	32150000	35000000
chr18	36950000	37200000
chr18	37900000	41950000
chr18	42100000	44700000
chr18	44800000	45000000
chr18	45100000	45300000
chr18	51300000	51650000
chr18	51700000	54150000
chr18	54400000	55200000
chr18	56000000	56600000
chr18	56700000	57050000
chr18	59500000	59700000
chr18	60000000	62100000
chr18	63500000	69950000
chr18	70450000	73200000
chr18	73250000	74150000
chr18	74850000	75050000
chr18	75500000	76350000
chr18	77250000	77600000
chr19	20200000	20400000
chr19	20650000	21000000
chr19	22050000	22100000
chr19	24200000	24950000
chr19	27250000	27650000
chr19	27900000	28200000
chr19	43950000	44200000
chr19	44250000	44400000
chr2	50000	200000
chr2	950000	1200000
chr2	2150000	2500000
chr2	3800000	6750000
chr2	7150000	7950000
chr2	8000000	8250000
chr2	13050000	15150000
chr2	16250000	17650000
chr2	17800000	19750000
chr2	21050000	23200000
chr2	31400000	31800000
chr2	33100000	33350000
chr2	33400000	33550000
chr2	33600000	36450000
chr2	39800000	41750000
chr2	48600000	53650000
chr2	55700000	58050000
chr2	58250000	58550000
chr2	58800000	60350000
chr2	62550000	62700000
chr2	63050000	63550000
chr2	63600000	63800000
chr2	65700000	65950000
chr2	66000000	66400000
chr2	66600000	67950000
chr2	72250000	72500000
chr2	75250000	75350000
chr2	75750000	78950000
chr2	79050000	79200000
chr2	79250000	80050000
chr2	80300000	81500000
chr2	81600000	82800000
chr2	82850000	83000000
chr2	83150000	84000000
chr2	84050000	84400000
chr2	84500000	84800000
chr2	102850000	104700000
chr2	106600000	107650000
chr2	107750000	108250000
chr2	114000000	117750000
chr2	122300000	124000000
chr2	124050000	126600000
chr2	131850000	132250000
chr2	132300000	132500000
chr2	132700000	133750000
chr2	136500000	138450000
chr2	138600000	142900000
chr2	143000000	144000000
chr2	144850000	145550000
chr2	145800000	147900000
chr2	148100000	148500000
chr2	149050000	149550000
chr2	149600000	151250000
chr2	152200000	152600000
chr2	152750000	156350000
chr2	156500000	157150000
chr2	157350000	157750000
chr2	158050000	158450000
chr2	159950000	161150000
chr2	161400000	165900000
chr2	165950000	167800000
chr2	167950000	168100000
chr2	174800000	174950000
chr2	175350000	175900000
chr2	176650000	177150000
chr2	177750000	178100000
chr2	178600000	179950000
chr2	180000000	180950000
chr2	181100000	181900000
chr2	181950000	182700000
chr2	183250000	186450000
chr2	186650000	186850000
chr2	187050000	187450000
chr2	187600000	188200000
chr2	188450000	189400000
chr2	191200000	191500000
chr2	192000000	192150000
chr2	192200000	193500000
chr2	193550000	195300000
chr2	195750000	196050000
chr2	198300000	199250000
chr2	199500000	199850000
chr2	203850000	205650000
chr2	206200000	206750000
chr2	206800000	207150000
chr2	208800000	210000000
chr2	210050000	210450000
chr2	210500000	214750000
chr2	214800000	215300000
chr2	215350000	215900000
chr2	217300000	217450000
chr2	219850000	222550000
chr2	223000000	223850000
chr2	224000000	224350000
chr2	224650000	226450000
chr2	227000000	227250000
chr2	227800000	229650000
chr20	6150000	8750000
chr20	9050000	9350000
chr20	9400000	9600000
chr20	9650000	10400000
chr20	10700000	13550000
chr20	13850000	16350000
chr20	16750000	17450000
chr20	18800000	19450000
chr20	20450000	20650000
chr20	21700000	22300000
chr20	26100000	26650000
chr20	28500000	29050000
chr20	29150000	29300000
chr20	29550000	29750000
chr20	29900000	30250000
chr20	30900000	31050000
chr20	31250000	31400000
chr20	39300000	40500000
chr20	41800000	41950000
chr20	42300000	42550000
chr20	52450000	52550000
chr20	52650000	53150000
chr20	53250000	53400000
chr20	54200000	54650000
chr20	54700000	56200000
chr21	9850000	9950000
chr21	13150000	13600000
chr21	14100000	14250000
chr21	15900000	17700000
chr21	17850000	19400000
chr21	19500000	20200000
chr21	20300000	21150000
chr21	21450000	22100000
chr21	22250000	25700000
chr21	25800000	28900000
chr21	29750000	31050000
chr21	40300000	40500000
chr22	12400000	12600000
chr3	0	3100000
chr3	3200000	4300000
chr3	5300000	8400000
chr3	16550000	17650000
chr3	17750000	19850000
chr3	20350000	23650000
chr3	24700000	25550000
chr3	25800000	28250000
chr3	28350000	31500000
chr3	34000000	36700000
chr3	39450000	40150000
chr3	40600000	41100000
chr3	41300000	41700000
chr3	56050000	56200000
chr3	58850000	59200000
chr3	59900000	61450000
chr3	62800000	63300000
chr3	63400000	63800000
chr3	67050000	67350000
chr3	67650000	68850000
chr3	69500000	69650000
chr3	70000000	71000000
chr3	73650000	75250000
chr3	75800000	80700000
chr3	80750000	81650000
chr3	81800000	87800000
chr3	88200000	90150000
chr3	90200000	90700000
chr3	93700000	93850000
chr3	94100000	97900000
chr3	98000000	98500000
chr3	98600000	98800000
chr3	98900000	99800000
chr3	100750000	101200000
chr3	101850000	105650000
chr3	106250000	107550000
chr3	108600000	109150000
chr3	109450000	109750000
chr3	109800000	110450000
chr3	110700000	111650000
chr3	111700000	111950000
chr3	112150000	112500000
chr3	114200000	114350000
chr3	114400000	115800000
chr3	115850000	118850000
chr3	118900000	119200000
chr3	120800000	121400000
chr3	131550000	132000000
chr3	132050000	132350000
chr3	132750000	133350000
chr3	135300000	136000000
chr3	137100000	137950000
chr3	143450000	146500000
chr3	146550000	148950000
chr3	149300000	149450000
chr3	150000000	150200000
chr3	153300000	154250000
chr3	154350000	155250000
chr3	155350000	155700000
chr3	156000000	156500000
chr3	156750000	157050000
chr3	157600000	158100000
chr3	158250000	158600000
chr3	158850000	160000000
chr3	160200000	160350000
chr3	160550000	161200000
chr3	161250000	167700000
chr3	167750000	168000000
chr3	168150000	169100000
chr3	169150000	169750000
chr3	173050000	177000000
chr3	177450000	179000000
chr3	179750000	180900000
chr3	181000000	182650000
chr3	187350000	187650000
chr3	187750000	188150000
chr3	188200000	191300000
chr3	191550000	192800000
chr3	192850000	193550000
chr4	10650000	13350000
chr4	13650000	14850000
chr4	14900000	15150000
chr4	15200000	15450000
chr4	16300000	17450000
chr4	17950000	20700000
chr4	20750000	21750000
chr4	21800000	24100000
chr4	27150000	27300000
chr4	27350000	32000000
chr4	32200000	37350000
chr4	37400000	37550000
chr4	42550000	44650000
chr4	44750000	47850000
chr4	52050000	52350000
chr4	57450000	60800000
chr4	60850000	61050000
chr4	61350000	61600000
chr4	61900000	62150000
chr4	62600000	67400000
chr4	68350000	69150000
chr4	69350000	70650000
chr4	71050000	72450000
chr4	72600000	73050000
chr4	73300000	73650000
chr4	73750000	74150000
chr4	74700000	75400000
chr4	79000000	79200000
chr4	79250000	79600000
chr4	80350000	81400000
chr4	81500000	81850000
chr4	81900000	82250000
chr4	83650000	84500000
chr4	84750000	86900000
chr4	87500000	88000000
chr4	88050000	88200000
chr4	89150000	94200000
chr4	94750000	95100000
chr4	95350000	98150000
chr4	99100000	99800000
chr4	99950000	102200000
chr4	103200000	105100000
chr4	105500000	105700000
chr4	105850000	106200000
chr4	106350000	107650000
chr4	107750000	107950000
chr4	108800000	109350000
chr4	110650000	112050000
chr4	112350000	112500000
chr4	112800000	114600000
chr4	114650000	118250000
chr4	118300000	118550000
chr4	119000000	119200000
chr4	119550000	121650000
chr4	122000000	122150000
chr4	122350000	122550000
chr4	123700000	126350000
chr4	127100000	127500000
chr4	129150000	129300000
chr4	129400000	131650000
chr4	131800000	138150000
chr4	138250000	138650000
chr4	140350000	140500000
chr4	140650000	141200000
chr4	141250000	141900000
chr4	142000000	143200000
chr4	143350000	143500000
chr4	143600000	143750000
chr4	144150000	145000000
chr4	145250000	145600000
chr4	145950000	146150000
chr4	146550000	147600000
chr4	147900000	148050000
chr4	148100000	150200000
chr4	153850000	154100000
chr4	154550000	158200000
chr4	158250000	158650000
chr4	159500000	161400000
chr4	161650000	163100000
chr4	163550000	164750000
chr4	165500000	168800000
chr4	169100000	169300000
chr4	169850000	170000000
chr4	170050000	173000000
chr4	173450000	174200000
chr4	174450000	174650000
chr4	174700000	176300000
chr4	176350000	177250000
chr4	177400000	182750000
chr4	186950000	187950000
chr4	188200000	189700000
chr5	3900000	4850000
chr5	4950000	5250000
chr5	6850000	7750000
chr5	7900000	10100000
chr5	11200000	12550000
chr5	12700000	13950000
chr5	15050000	16400000
chr5	17650000	18750000
chr5	18800000	19000000
chr5	19050000	19200000
chr5	19300000	21450000
chr5	21500000	31350000
chr5	32700000	33400000
chr5	33550000	33950000
chr5	34250000	34450000
chr5	35050000	36100000
chr5	37900000	38100000
chr5	38500000	38900000
chr5	39100000	39350000
chr5	39450000	40700000
chr5	40900000	41850000
chr5	41950000	42800000
chr5	43700000	46450000
chr5	50150000	50900000
chr5	51000000	51350000
chr5	51400000	53000000
chr5	58250000	58450000
chr5	58500000	58850000
chr5	58900000	60600000
chr5	61700000	62150000
chr5	62650000	64700000
chr5	64800000	65500000
chr5	66350000	66750000
chr5	67250000	68150000
chr5	68500000	68650000
chr5	68700000	68850000
chr5	81450000	81750000
chr5	82450000	83050000
chr5	83100000	87050000
chr5	87400000	88150000
chr5	88300000	88650000
chr5	89800000	90000000
chr5	91450000	94600000
chr5	94700000	95450000
chr5	95950000	96600000
chr5	97200000	98850000
chr5	99050000	100950000
chr5	101000000	103050000
chr5	103250000	103550000
chr5	103600000	104150000
chr5	104200000	109300000
chr5	109450000	109700000
chr5	109900000	111100000
chr5	111150000	111500000
chr5	111550000	112150000
chr5	112200000	112550000
chr5	113150000	113500000
chr5	113650000	115200000
chr5	115300000	115500000
chr5	115650000	115800000
chr5	115900000	116050000
chr5	116150000	116350000
chr5	116400000	118950000
chr5	119550000	121650000
chr5	121750000	121950000
chr5	122200000	122750000
chr5	122900000	123350000
chr5	123450000	124500000
chr5	124800000	126300000
chr5	127100000	127500000
chr5	127550000	127950000
chr5	128200000	131100000
chr5	140800000	141150000
chr5	142950000	143100000
chr5	143400000	144150000
chr5	144200000	145600000
chr5	146550000	148400000
chr5	148450000	149100000
chr5	151850000	153950000
chr5	155100000	157100000
chr5	158000000	159100000
chr5	159350000	159900000
chr5	160550000	163350000
chr5	163550000	164000000
chr5	164550000	168050000
chr5	169300000	169550000
chr5	170800000	171300000
chr6	1950000	2100000
chr6	6050000	6150000
chr6	6200000	6500000
chr6	8150000	10300000
chr6	11150000	11600000
chr6	12200000	13150000
chr6	16450000	17150000
chr6	17200000	17500000
chr6	18350000	20000000
chr6	22050000	24400000
chr6	24850000	25050000
chr6	25100000	25600000
chr6	25650000	25900000
chr6	46050000	47100000
chr6	47150000	47400000
chr6	47650000	49450000
chr6	49850000	50900000
chr6	51200000	52250000
chr6	53750000	56850000
chr6	57650000	57900000
chr6	57950000	58450000
chr6	60200000	60450000
chr6	60550000	60750000
chr6	60800000	61000000
chr6	61100000	63550000
chr6	66050000	67800000
chr6	68200000	69700000
chr6	69800000	70300000
chr6	70750000	72500000
chr6	72600000	73150000
chr6	73750000	75200000
chr6	75300000	75550000
chr6	75750000	78900000
chr6	79100000	79450000
chr6	79650000	80000000
chr6	80050000	82150000
chr6	82250000	82950000
chr6	83550000	83850000
chr6	84300000	84700000
chr6	84800000	85450000
chr6	85700000	87050000
chr6	87950000	88450000
chr6	90600000	96500000
chr6	96550000	96800000
chr6	96950000	97150000
chr6	97300000	98850000
chr6	98950000	99250000
chr6	99600000	100450000
chr6	100900000	104650000
chr6	112200000	112900000
chr6	112950000	113900000
chr6	114000000	116250000
chr6	116300000	116550000
chr6	116700000	117450000
chr6	117700000	118250000
chr6	118300000	118450000
chr6	119650000	122400000
chr6	122550000	122650000
chr6	122850000	124850000
chr6	125350000	125750000
chr6	126200000	127250000
chr6	127400000	129500000
chr6	129900000	131550000
chr6	131700000	132800000
chr6	132850000	133900000
chr6	134450000	134600000
chr6	135500000	136200000
chr6	136350000	136500000
chr6	137300000	137650000
chr6	140000000	141950000
chr6	142000000	142150000
chr6	142200000	142850000
chr6	144100000	145900000
chr6	145950000	146800000
chr6	147400000	148150000
chr6	148600000	148950000
chr6	151500000	152950000
chr6	153000000	154650000
chr6	155350000	156550000
chr6	160150000	160500000
chr6	160550000	161000000
chr6	161450000	163150000
chr6	164150000	165800000
chr6	165950000	166100000
chr7	3350000	3600000
chr7	7350000	7550000
chr7	7750000	8100000
chr7	8400000	10950000
chr7	11100000	12350000
chr7	12400000	12650000
chr7	13100000	13900000
chr7	14050000	16050000
chr7	16950000	17800000
chr7	17950000	20200000
chr7	20300000	21400000
chr7	21500000	21900000
chr7	25250000	25500000
chr7	28200000	28350000
chr7	28450000	28850000
chr7	31150000	31700000
chr7	31750000	32450000
chr7	33150000	34950000
chr7	35050000	35500000
chr7	36700000	36850000
chr7	37000000	37150000
chr7	37200000	38350000
chr7	38400000	38700000
chr7	38950000	39450000
chr7	40650000	41900000
chr7	42150000	42850000
chr7	45950000	47050000
chr7	48150000	50100000
chr7	51650000	53750000
chr7	53800000	54650000
chr7	54850000	55000000
chr7	57850000	58050000
chr7	61700000	62250000
chr7	62500000	63000000
chr7	76700000	76950000
chr7	77100000	77300000
chr7	78100000	84750000
chr7	84900000	86900000
chr7	86950000	87100000
chr7	87250000	87850000
chr7	87900000	90350000
chr7	90450000	91850000
chr7	92650000	93600000
chr7	93650000	96100000
chr7	96350000	96650000
chr7	96700000	97000000
chr7	97200000	97850000
chr7	108600000	110950000
chr7	111750000	112200000
chr7	112500000	113100000
chr7	113150000	116450000
chr7	116550000	116800000
chr7	117250000	118350000
chr7	118400000	118550000
chr7	118600000	120900000
chr7	121400000	123500000
chr7	123750000	124850000
chr7	124900000	125550000
chr7	125650000	127350000
chr7	127400000	127550000
chr7	134600000	135150000
chr7	136100000	137850000
chr7	138050000	138450000
chr7	141800000	142300000
chr7	143050000	143200000
chr7	143900000	144200000
chr7	144400000	148200000
chr7	153100000	154000000
chr7	154100000	154600000
chr8	3200000	6200000
chr8	12850000	13000000
chr8	13150000	15550000
chr8	15650000	17150000
chr8	17350000	17550000
chr8	17600000	17900000
chr8	18200000	19300000
chr8	19500000	19750000
chr8	19900000	20100000
chr8	23800000	24900000
chr8	25000000	25150000
chr8	25600000	25950000
chr8	26750000	27200000
chr8	31250000	33350000
chr8	33850000	37150000
chr8	39100000	39400000
chr8	39550000	40800000
chr8	43200000	43500000
chr8	43600000	44000000
chr8	46450000	46600000
chr8	46650000	46900000
chr8	49300000	51800000
chr8	52000000	52600000
chr8	52750000	53700000
chr8	54500000	55700000
chr8	56250000	56950000
chr8	57000000	57150000
chr8	57400000	58400000
chr8	58700000	60150000
chr8	61150000	61550000
chr8	61800000	63000000
chr8	63250000	65550000
chr8	66200000	66400000
chr8	67550000	67750000
chr8	67800000	68000000
chr8	68150000	69600000
chr8	70200000	70500000
chr8	70700000	71800000
chr8	71850000	72950000
chr8	74100000	79650000
chr8	80700000	80900000
chr8	81000000	81650000
chr8	81850000	85100000
chr8	86150000	86350000
chr8	86600000	89700000
chr8	90700000	90900000
chr8	91100000	92050000
chr8	92100000	93200000
chr8	103150000	103350000
chr8	103450000	104450000
chr8	104800000	105050000
chr8	105800000	106650000
chr8	106750000	107250000
chr8	107350000	108200000
chr8	108250000	109200000
chr8	109600000	116550000
chr8	116900000	117950000
chr8	118150000	119700000
chr8	120100000	120400000
chr8	120500000	122550000
chr8	125750000	126200000
chr8	126350000	126500000
chr8	126600000	126750000
chr8	126900000	127550000
chr8	130800000	131900000
chr8	132200000	132400000
chr8	132500000	132750000
chr8	133900000	134450000
chr8	135050000	135350000
chr8	135500000	135650000
chr8	135800000	138100000
chr8	138300000	138350000
chr8	138400000	138550000
chr9	1050000	2000000
chr9	2200000	2750000
chr9	2850000	3500000
chr9	3550000	4600000
chr9	5150000	5550000
chr9	6100000	6400000
chr9	7200000	14350000
chr9	14550000	15400000
chr9	15550000	16100000
chr9	16400000	19000000
chr9	19950000	20650000
chr9	31600000	31750000
chr9	39000000	39600000
chr9	42000000	42850000
chr9	42900000	42950000
chr9	43150000	43300000
chr9	64800000	65100000
chr9	66800000	66850000
chr9	66950000	67000000
chr9	67050000	67200000
chr9	69500000	69700000
chr9	69750000	70250000
chr9	70650000	71600000
chr9	72600000	73000000
chr9	73200000	74900000
chr9	75200000	76300000
chr9	78450000	79550000
chr9	79600000	81500000
chr9	82000000	83550000
chr9	84450000	84950000
chr9	85000000	85400000
chr9	85550000	85700000
chr9	99450000	99800000
chr9	100450000	101350000
chr9	101400000	104100000
chr9	104400000	104750000
chr9	105150000	105400000
chr9	105850000	107150000
chr9	108150000	108800000
chr9	109550000	110150000
chr9	110400000	111350000
chr9	114750000	115000000
chr9	115050000	116350000
chr9	116500000	116650000
chr9	116750000	119550000
chr9	119600000	119950000
chrX	3100000	3300000
chrX	3350000	3500000
chrX	3950000	7000000
chrX	7200000	8700000
chrX	10250000	11100000
chrX	11550000	11750000
chrX	11800000	12750000
chrX	14050000	14850000
chrX	14900000	15300000
chrX	15850000	16600000
chrX	17000000	17500000
chrX	20450000	21850000
chrX	22050000	23600000
chrX	25150000	27550000
chrX	27600000	30200000
chrX	30250000	30600000
chrX	31550000	31650000
chrX	31700000	35450000
chrX	35500000	35800000
chrX	36050000	37100000
chrX	41800000	42150000
chrX	42200000	43550000
chrX	45250000	45750000
chrX	45900000	46200000
chrX	55550000	55650000
chrX	55800000	56150000
chrX	56300000	56700000
chrX	57150000	57550000
chrX	57600000	57800000
chrX	58300000	58550000
chrX	62500000	63150000
chrX	63800000	64150000
chrX	64400000	65450000
chrX	66300000	66700000
chrX	66750000	67600000
chrX	67800000	68000000
chrX	78200000	80250000
chrX	80800000	85000000
chrX	85100000	85900000
chrX	86050000	89300000
chrX	89450000	89550000
chrX	89800000	90400000
chrX	90600000	90950000
chrX	91000000	91750000
chrX	92050000	92300000
chrX	92400000	92550000
chrX	92700000	96600000
chrX	96700000	97200000
chrX	97450000	100350000
chrX	101850000	102050000
chrX	104400000	106850000
chrX	107900000	108050000
chrX	108200000	109450000
chrX	110450000	111650000
chrX	111850000	112750000
chrX	112900000	113600000
chrX	114150000	115300000
chrX	115350000	115550000
chrX	116000000	118200000
chrX	120950000	123400000
chrX	124450000	124800000
chrX	124900000	125100000
chrX	125650000	129450000
chrX	132300000	132600000
chrX	134050000	134350000
chrX	137100000	137550000
chrX	137600000	138750000
chrX	138800000	139750000
chrX	140100000	140650000
chrX	141200000	141450000
chrX	141600000	141850000
chrX	141900000	142150000
chrX	142250000	143550000
chrX	143600000	143700000
chrX	143750000	147900000
chrX	147950000	149450000
