## Supplementary Table 4 for "Polycomb-lamina antagonism partitions heterochromatin at the nuclear periphery"

#chromosome	start	end
chr4	80750000	82350000
chr6	24800000	25950000
chr15	91050000	92200000
chr8	18600000	19800000
chr2	176350000	177150000
chr4	139800000	140950000
chr11	112250000	113300000
chr4	145150000	146250000
chr5	37750000	38950000
chr5	168650000	169600000
chr16	6700000	7850000
chr9	3650000	4650000
chr15	32650000	33600000
chr1	213350000	214300000
chr4	74700000	75500000
chr1	63600000	64700000
chr9	86400000	87300000
chr8	95300000	96200000
chr5	5500000	6350000
chr7	140950000	141550000
chr7	117200000	118200000
chr6	135500000	136250000
chr2	175200000	175950000
chr6	138000000	138750000
chr7	96300000	97100000
chr2	128900000	129900000
chr13	39050000	39650000
chr2	236700000	237550000
chr2	233550000	234500000
chr2	30750000	31400000
chr5	66250000	67000000
chr7	28050000	28950000
chr3	16350000	17150000
chr1	235750000	236500000
chr15	60500000	61250000
chr4	182150000	182800000
chr1	114750000	115650000
chr2	29250000	29900000
chr8	26700000	27250000
chr1	115700000	116350000
chr8	56250000	56750000
chr13	43500000	44250000
chr16	77450000	78100000
chr4	87800000	88500000
chr4	185450000	186150000
chr15	59700000	60350000
chrX	17550000	18250000
chr6	700000	1550000
chr2	7750000	8300000
chr13	42350000	43200000
chr4	86400000	86900000
chrX	8850000	9300000
chr6	159150000	159650000
chr6	160150000	160750000
chr3	55700000	56550000
chr7	38400000	38700000
chr8	20350000	21050000
chr7	35200000	35650000
chr7	111750000	112250000
chr3	108650000	109300000
chr10	4150000	4750000
chr2	234550000	235350000
chr1	175200000	175900000
chr1	184050000	184700000
chr5	112100000	112700000
chr7	25250000	25850000
chr16	54050000	54750000
chr1	182900000	183450000
chr9	89950000	90750000
chr3	64050000	64450000
chr8	51950000	52600000
chr6	16350000	16800000
chr5	136750000	137550000
chr7	104250000	104900000
chr16	78450000	79200000
chr1	178450000	179000000
chr7	36500000	37050000
chr3	63350000	63800000
chr8	40000000	40600000
chr10	117500000	118000000
chr6	132500000	133000000
chr3	155350000	155700000
chr5	96000000	96600000
chr16	55800000	56250000
chr9	76650000	77150000
chr5	122250000	122750000
chr7	26550000	27100000
chr11	13750000	14250000
chr4	41350000	41900000
chr3	66800000	67000000
chr14	51450000	52150000
chr2	900000	1500000
chr4	23850000	24500000
chr1	56900000	57500000
chr16	9500000	10250000
chr2	15650000	16300000
chr17	14350000	15000000
chr2	152200000	152650000
chr5	33500000	33950000
chr11	83250000	83800000
chr4	151100000	151650000
chr5	68500000	69000000
chr13	28800000	29350000
chr5	75700000	76300000
chr1	66050000	66700000
chr6	6150000	6550000
chr12	64750000	65150000
chr8	25750000	26250000
chr4	151750000	152300000
chr11	123100000	123550000
chr6	29000000	29600000
chr6	87750000	88200000
chr1	199900000	200400000
chr13	36350000	36800000
chr1	168550000	169100000
chr14	89050000	89650000
chr5	61650000	62200000
chr4	42100000	42650000
chr3	140400000	140900000
chr8	53500000	53700000
chr1	152600000	153250000
chr13	109150000	109700000
chr16	55050000	55450000
chr2	177600000	178100000
chr7	21550000	22100000
chr2	206400000	206900000
chr3	69200000	69700000
chr2	2450000	2950000
chr6	137150000	137700000
chr6	161400000	161950000
chr6	99600000	100150000
chr3	132950000	133450000
chr15	92250000	92750000
chr11	8050000	8600000
chr6	165700000	166200000
chr11	31900000	32350000
chr13	32800000	33450000
chr8	57000000	57400000
chr3	53900000	54450000
chr1	90050000	90700000
chr5	158750000	159150000
chr4	80350000	80700000
chr3	139900000	140350000
chr20	23900000	24450000
chr6	79100000	79450000
chr11	7350000	7750000
chr2	105400000	105650000
chr5	148800000	149250000
chr4	15750000	16150000
chr4	112800000	113250000
chr8	17350000	17850000
chr11	121100000	121600000
chr7	31100000	31500000
chr13	39750000	40150000
chr11	130450000	130850000
chr21	31800000	32250000
chr16	8200000	8600000
chr6	12850000	13200000
chr1	57950000	58500000
chr5	67900000	68250000
chr1	243900000	244300000
chr7	24000000	24500000
chr8	21100000	21450000
chr13	109800000	110150000
chrX	18950000	19350000
chr1	208250000	208500000
chr9	99300000	99650000
chr12	63850000	64300000
chr13	44450000	44900000
chr7	39100000	39500000
chr4	146800000	147150000
chr16	9150000	9450000
chr2	150000	650000
chr7	95850000	96150000
chr4	83650000	84000000
chr1	182400000	182800000
chr10	18050000	18500000
chr10	16050000	16450000
chr2	236150000	236650000
chr8	80050000	80500000
chrX	18350000	18850000
chr7	3050000	3500000
chr8	67500000	67900000
chr3	50650000	51150000
chr11	111250000	111550000
chr3	66450000	66750000
chr8	9850000	10350000
chr7	32250000	32450000
chr8	80600000	80950000
chr3	187750000	188250000
chr6	150400000	150800000
chr7	42000000	42300000
chr5	74750000	75250000
chr6	148200000	148650000
chr7	97450000	97850000
chr6	5700000	6050000
chr6	71000000	71450000
chr7	45250000	45650000
chr13	31700000	32200000
chr7	156000000	156550000
chr6	21400000	21750000
chrX	132200000	132650000
chr4	168550000	168950000
chr9	69250000	69700000
chr10	24200000	24550000
chr12	100350000	100600000
chr6	90650000	91000000
chr3	111750000	112050000
chr18	78050000	78450000
chr6	88250000	88600000
chr4	73300000	73700000
chr1	61850000	62300000
chr3	131500000	131800000
chr3	169400000	169750000
chr6	72050000	72400000
chr1	179350000	179850000
chr15	80400000	80950000
chr1	165150000	165600000
chr8	69550000	69850000
chr4	78050000	78500000
chr15	99900000	100350000
chr6	17200000	17600000
chr8	58000000	58300000
chrX	16250000	16650000
chr8	19850000	20200000
chr18	10000000	10500000
chr18	59400000	59800000
chr2	205800000	206000000
chr1	181450000	181850000
chr2	174750000	175050000
chr1	183550000	183950000
chr6	99050000	99350000
chr8	81000000	81350000
chr10	44550000	44900000
chr8	55350000	55750000
chr2	160150000	160500000
chrX	150000000	150400000
chr4	186250000	186600000
chr1	62950000	63350000
chr8	40650000	41100000
chr8	132400000	132800000
chr11	93400000	93650000
chr5	10800000	11200000
chr3	12100000	12450000
chr3	31650000	32000000
chr7	150450000	150850000
chr6	125350000	125750000
chr10	29550000	29950000
chr10	33000000	33350000
chr3	40600000	40950000
chr1	68100000	68500000
chr7	131700000	132100000
chr4	77350000	77700000
chr4	186900000	187200000
chr10	14050000	14500000
chr15	100650000	101000000
chr11	14900000	15250000
chr3	41300000	41650000
chr8	119850000	120150000
chr8	18250000	18550000
chr6	53550000	53950000
chr16	47700000	48150000
chr13	35800000	36300000
chr10	8100000	8450000
chr18	24100000	24450000
chrX	151300000	151700000
chr3	114100000	114500000
chr11	19600000	19950000
chr4	71050000	71400000
chr5	157150000	157550000
chr4	147450000	147700000
chr3	112100000	112500000
chr10	43700000	44050000
chr2	55700000	56100000
chr10	129600000	129950000
chr2	7100000	7450000
chr10	125350000	125700000
chr16	79250000	79650000
chr5	52650000	53100000
chr10	75600000	75950000
chr6	148700000	149050000
chr5	73900000	74200000
chr2	178650000	178950000
chr10	93950000	94300000
chr8	25150000	25400000
chr8	103100000	103400000
chr7	137600000	137850000
chr15	93100000	93400000
chr6	136300000	136600000
chr10	33800000	34100000
chr6	168500000	168850000
chrX	103700000	103950000
chr1	234100000	234350000
chr9	76050000	76350000
chr1	220300000	220600000
chr12	128400000	128550000
chr8	85300000	85650000
chr7	154250000	154650000
chr9	69900000	70250000
chr10	28050000	28400000
chr18	58750000	59100000
chr4	125800000	126100000
chr5	159750000	160000000
chr7	3750000	4100000
chr4	84300000	84600000
chr5	127550000	127900000
chr5	143400000	143650000
chr9	70600000	70950000
chr4	107750000	108000000
chr2	172150000	172450000
chr14	95550000	95850000
chr15	85500000	85850000
chr18	77650000	77900000
chr6	46000000	46350000
chr12	107150000	107550000
chr3	15850000	16250000
chr2	199600000	199900000
chr10	27550000	27800000
chr4	82500000	82750000
chr12	67350000	67500000
chr13	40200000	40400000
chr10	121400000	121700000
chr8	61300000	61550000
chr8	127350000	127700000
chr6	46800000	47100000
chr1	165950000	166100000
chr4	99400000	99800000
chr7	78050000	78400000
chr7	40800000	41050000
chr4	87500000	87750000
chr7	29200000	29550000
chr1	214350000	214600000
chr7	134700000	135050000
chr11	122700000	123050000
chr9	84700000	85000000
chr16	71150000	71400000
chr20	5250000	5500000
chr1	85350000	85650000
chr18	44650000	45000000
chr5	95250000	95450000
chr8	29650000	29850000
chr10	130200000	130600000
chr3	169150000	169350000
chr6	169300000	169650000
chr10	26450000	26600000
chr8	56800000	56950000
chr5	5150000	5400000
chr5	171150000	171350000
chr5	116600000	116850000
chr4	41000000	41300000
chr7	77150000	77350000
chr11	123600000	123850000
chr18	3750000	4000000
chr14	94250000	94550000
chr7	54800000	55100000
chr3	67050000	67350000
chrX	16900000	17150000
chr6	134600000	134900000
chr2	158200000	158450000
chr11	126600000	126950000
chr4	169800000	170050000
chr17	13050000	13350000
chr10	44150000	44400000
chr7	116600000	116850000
chr5	60300000	60600000
chr2	104550000	104800000
chr3	61800000	62150000
chr3	131150000	131450000
chr12	67600000	67800000
chr5	17200000	17500000
chr6	146400000	146700000
chr7	93800000	94150000
chr3	62400000	62650000
chr5	175100000	175450000
chr8	86050000	86350000
chr5	88350000	88650000
chr13	77350000	77550000
chr2	172800000	173050000
chr12	54850000	55200000
chr5	31750000	32050000
chrX	136950000	137250000
chr5	174500000	174800000
chrX	11550000	11850000
chr3	73100000	73400000
chr3	41000000	41200000
chr7	91050000	91350000
chr4	147850000	148150000
chr14	94600000	94850000
chr17	65350000	65650000
chr11	108950000	109150000
chr18	75300000	75550000
chrX	107350000	107550000
chr11	30350000	30550000
chr7	134350000	134650000
chr3	160000000	160250000
chr2	118250000	118500000
chr11	15550000	15800000
chr2	148850000	149100000
chrX	15900000	16200000
chr15	62450000	62700000
chrX	13800000	14000000
chr3	139600000	139850000
chr9	107350000	107700000
chr12	25750000	26050000
chr2	104850000	105050000
chr6	18300000	18550000
chr4	121450000	121650000
chr17	12600000	12800000
chr6	131250000	131550000
chr18	57250000	57450000
chrX	10600000	10900000
chr7	69800000	70050000
chr9	71350000	71600000
chr3	54500000	54800000
chr4	24600000	24850000
chr12	55350000	55500000
chr3	131850000	132100000
chr15	72800000	73100000
chr3	187400000	187700000
chr16	5750000	6000000
chr8	54400000	54700000
chr3	70650000	70950000
chr14	78050000	78400000
chr1	222850000	223100000
chr6	12200000	12400000
chr4	47350000	47650000
chr3	160550000	160800000
chr5	58550000	58900000
chr2	181750000	181900000
chr5	73600000	73850000
chr10	62850000	63100000
chr6	113650000	113850000
chr7	159100000	159300000
chr8	66050000	66250000
chr14	52200000	52400000
chr12	119250000	119500000
chr4	99150000	99300000
chr3	132150000	132400000
chr12	105300000	105500000
chr12	13250000	13450000
chr2	158650000	158850000
chr13	23050000	23300000
chr14	58950000	59150000
chr13	94700000	94950000
chrX	50700000	51000000
chr8	104850000	105000000
chr8	9350000	9550000
chr11	4350000	4600000
chr14	91700000	91950000
chr10	2800000	3050000
chr4	165550000	165850000
chr4	149950000	150200000
chr5	127250000	127500000
chr10	10750000	11000000
chr14	56650000	56850000
chr7	143000000	143200000
chr12	67000000	67200000
chr14	89700000	89900000
chr14	90050000	90200000
chr4	15200000	15450000
chr8	92400000	92650000
chr8	132950000	133150000
chr3	40000000	40250000
chr8	91200000	91450000
chr5	159300000	159500000
chr16	54800000	55000000
chr8	72750000	73000000
chr3	156200000	156400000
chr20	19700000	19950000
chr15	83250000	83450000
chr8	29350000	29600000
chr1	181950000	182150000
chr13	43250000	43450000
chr3	70000000	70200000
chr14	64050000	64250000
chr15	31700000	32000000
chr7	25900000	26100000
chr14	58600000	58900000
chrX	150950000	151250000
chr2	133900000	134050000
chr3	55400000	55600000
chr10	116700000	116900000
chr6	163050000	163250000
chr16	5300000	5550000
chr5	123100000	123300000
chr8	104200000	104450000
chr10	27300000	27500000
chr15	96600000	96850000
chr2	53450000	53650000
chr10	17800000	18000000
chr2	106200000	106400000
chrX	101400000	101600000
chr7	54550000	54750000
chr5	109200000	109350000
chr8	37300000	37550000
chr6	45700000	45900000
chr1	119300000	119550000
chrX	111900000	112100000
chr9	85350000	85550000
chr6	100300000	100450000
chr5	35000000	35250000
chr8	12850000	13100000
chr5	59050000	59300000
chr8	74050000	74300000
chr12	117200000	117450000
chr4	112300000	112500000
chr6	11150000	11300000
chrX	19650000	19900000
chr14	54200000	54350000
chr13	98150000	98400000
chr14	106150000	106400000
chr10	118050000	118250000
chr11	134600000	134850000
chr12	114200000	114450000
chr2	19650000	19850000
chr8	116450000	116600000
chr7	138600000	138750000
chr5	74250000	74500000
chr15	29350000	29600000
chr11	102000000	102250000
chr10	131250000	131550000
chrX	131000000	131200000
chr10	26200000	26400000
chr4	169150000	169350000
chr8	41150000	41300000
chr2	159850000	160100000
chr1	181200000	181400000
chr15	85250000	85400000
chr13	97500000	97750000
chr8	81850000	82000000
chr8	6150000	6400000
chr13	38800000	39000000
chr18	7500000	7700000
chr16	50850000	51050000
chr8	65400000	65550000
chrX	43800000	43950000
chr3	71450000	71650000
chr8	8450000	8600000
chr12	65200000	65400000
chr3	139400000	139550000
chr3	159800000	159950000
chr16	83600000	83800000
chr8	68200000	68400000
chr3	54850000	55100000
chr15	70550000	70750000
chr12	107950000	108150000
chr18	23800000	24050000
chrX	107750000	108050000
chr7	110600000	110850000
chr13	22600000	22750000
chrX	97400000	97650000
chrX	111350000	111550000
chr7	93350000	93550000
chr6	8100000	8300000
chr10	129350000	129550000
chr3	62700000	62850000
chr3	134850000	135100000
chr9	5150000	5400000
chr4	164750000	165000000
chr10	1550000	1800000
chr5	136200000	136450000
chr5	36600000	36850000
chr4	108350000	108600000
chr4	52400000	52550000
chr3	179800000	179950000
chr3	37500000	37700000
chr5	124400000	124550000
chr7	27250000	27500000
chr13	21650000	21850000
chr2	173600000	173750000
chr3	132700000	132900000
chr8	81450000	81600000
chr2	29950000	30100000
chr16	77150000	77350000
chr4	124550000	124800000
chr2	105900000	106100000
chr15	73400000	73550000
chr3	149300000	149550000
chr6	151500000	151700000
chr15	38050000	38250000
chrX	17350000	17500000
chr7	43300000	43450000
chr2	88800000	89000000
chr2	67700000	67950000
chr5	174050000	174250000
chr7	127150000	127350000
chr12	117550000	117750000
chr5	14450000	14650000
chr19	29150000	29300000
chr8	132050000	132250000
chr7	97200000	97400000
chr8	52700000	52850000
chr13	100700000	100850000
chr6	39400000	39600000
chr12	106000000	106200000
chr3	100800000	101000000
chr17	12850000	13000000
chr20	20850000	21050000
chr12	118400000	118650000
chr11	79150000	79400000
chr2	173350000	173550000
chr11	60300000	60550000
chr7	152900000	153050000
chr9	84400000	84600000
chr5	157950000	158200000
chr2	29000000	29200000
chr4	144700000	145000000
chr2	138600000	138800000
chr7	69550000	69750000
chr14	61300000	61500000
chr2	229550000	229750000
chr6	116350000	116550000
chr7	127400000	127550000
chr14	88200000	88350000
chr14	57900000	58100000
chr2	128650000	128850000
chr2	1850000	2000000
chr9	2850000	3000000
chr14	50950000	51200000
chr8	48550000	48750000
chr6	11450000	11650000
chr10	21100000	21300000
chr7	21100000	21300000
chr2	176150000	176300000
chr16	74150000	74300000
chr8	94050000	94200000
chr2	149300000	149450000
chr1	166300000	166450000
chr8	3200000	3400000
chrX	111150000	111300000
chr13	40450000	40600000
chr7	120550000	120700000
chr15	33750000	33950000
chr1	162850000	163000000
chr12	25000000	25200000
chr3	11850000	12050000
chr1	210200000	210400000
chr2	186700000	186850000
chr6	39650000	39800000
chr20	4250000	4450000
chr17	13650000	13850000
chr4	146550000	146750000
chr10	59900000	60100000
chr12	107750000	107900000
chr1	88450000	88650000
chr18	7750000	7950000
chr6	52050000	52250000
chr5	113050000	113250000
chr5	170600000	170800000
chr18	61700000	61850000
chr18	10750000	10900000
chr4	144200000	144400000
chr14	32850000	33000000
chr18	850000	1000000
chr14	99050000	99250000
chr7	38900000	39050000
chr5	113350000	113550000
chr6	111750000	111950000
chr2	187650000	187800000
chr12	65900000	66100000
chr4	129150000	129300000
chr7	121400000	121600000
chr14	51250000	51400000
chr5	94450000	94600000
chr7	154700000	154850000
chr2	199100000	199300000
chr3	99600000	99800000
chr3	59100000	59250000
chr10	85850000	86100000
chr16	78150000	78300000
chrX	133750000	133950000
chr5	109900000	110050000
chr8	66300000	66450000
chr2	217150000	217300000
chr15	94650000	94800000
chr13	73150000	73300000
chr18	58350000	58500000
chr10	116950000	117150000
chr10	120000000	120200000
chr3	98300000	98450000
chrX	22050000	22200000
chr18	8100000	8300000
chr7	37100000	37250000
chr5	153750000	153900000
chr2	217550000	217700000
chr20	40700000	40900000
chr13	25600000	25800000
chr4	119550000	119700000
chr6	19900000	20050000
chr10	35650000	35800000
chr14	93550000	93700000
chr4	141100000	141250000
chr10	30750000	30900000
chr12	5650000	5800000
chr2	118050000	118200000
chr18	61900000	62100000
chr5	151850000	152000000
chr8	90700000	90900000
chr8	11100000	11250000
chr18	6950000	7150000
chr12	54600000	54800000
chr3	66000000	66200000
chr1	176900000	177050000
chr10	14700000	14850000
chr5	59750000	59950000
chr13	29800000	30000000
chr1	247350000	247500000
chr13	96050000	96200000
chr10	62300000	62500000
chr1	176700000	176850000
chr10	77300000	77450000
chr11	116350000	116500000
chr1	209400000	209550000
chr8	108250000	108400000
chr3	150050000	150200000
chr10	131600000	131750000
chr9	5450000	5650000
chr1	113150000	113300000
chr11	59350000	59500000
chr3	23500000	23650000
chr2	15000000	15150000
chr15	62100000	62250000
chr2	203950000	204150000
chr6	154550000	154700000
chr10	123250000	123400000
chr2	158000000	158150000
chr2	147750000	147900000
chr18	21200000	21350000
chrX	56500000	56700000
chr1	218400000	218550000
chr6	75350000	75500000
chr2	2050000	2200000
chr17	60900000	61100000
chr1	46750000	46950000
chrX	101650000	101800000
chr1	170500000	170700000
chr10	13850000	14000000
chr3	193450000	193600000
chr6	129300000	129450000
chr14	93350000	93500000
chr15	26650000	26800000
chr2	102900000	103050000
chrX	104250000	104450000
chr5	16950000	17150000
chr12	66350000	66500000
chr2	160950000	161150000
chr8	48150000	48300000
chr10	23200000	23350000
chr5	31200000	31350000
chr4	123750000	123900000
chr2	167950000	168100000
chr7	108250000	108400000
chr5	135850000	136000000
chr8	10400000	10550000
chrX	12600000	12750000
chr3	42300000	42450000
chr1	157550000	157750000
chr11	18950000	19100000
chr4	118300000	118450000
chr6	24250000	24400000
chr1	59750000	59950000
chr6	2450000	2600000
chr7	132550000	132750000
chr7	142300000	142450000
chr14	93750000	93900000
chr16	73050000	73200000
chr11	125700000	125850000
chr4	84950000	85100000
chr1	117950000	118100000
chr5	173400000	173600000
chrX	51800000	51950000
chr5	2700000	2850000
chr12	98700000	98900000
chr2	109550000	109750000
chr8	126350000	126500000
chr4	78950000	79150000
chr3	62200000	62350000
chr9	15100000	15250000
chr12	128850000	129000000
chrX	136250000	136450000
chr12	11200000	11400000
chr15	98500000	98650000
chr12	114700000	114850000
chrX	108150000	108300000
chr6	169100000	169250000
chrX	118100000	118250000
chr5	16500000	16650000
chr6	75100000	75250000
chr10	130800000	130950000
chr3	59300000	59450000
chr6	142250000	142400000
chr2	8350000	8500000
chr7	148350000	148500000
chr9	800000	950000
chr7	112600000	112750000
chr19	28850000	29000000
chr6	73700000	73850000
chr14	94900000	95050000
chr18	36350000	36500000
chr6	136950000	137100000
chr12	99900000	100050000
chr5	67200000	67350000
chr11	4700000	4850000
chr15	80200000	80350000
chr4	177250000	177400000
chr12	114000000	114150000
chr1	111250000	111400000
chr6	96550000	96750000
chr6	133800000	133950000
chr6	82700000	82850000
chrX	43500000	43650000
chr5	168150000	168300000
chr1	224600000	224750000
chr1	47950000	48100000
chr6	131750000	131900000
chr5	6400000	6550000
chr5	115650000	115800000
chr14	98850000	99000000
chr4	72900000	73050000
chr4	176150000	176300000
chr4	110350000	110500000
chr1	220650000	220800000
chr8	6850000	7000000
chr7	70250000	70400000
chr19	30200000	30350000
chr18	11100000	11250000
chr2	206200000	206350000
chr10	122700000	122850000
chr16	19950000	20100000
chr5	88000000	88200000
chr12	66150000	66300000
chr7	132300000	132450000
chr1	56400000	56550000
chr6	85350000	85500000
chr10	25700000	25850000
chr18	45200000	45350000
chr12	68900000	69050000
chr3	150850000	151000000
chrX	38850000	39000000
chr12	9100000	9250000
chr2	98650000	98800000
chr14	37600000	37750000
chr8	139350000	139500000
chr2	151100000	151250000
chr3	53550000	53700000
chr7	29000000	29150000
chr6	51350000	51500000
chrX	25050000	25200000
chr3	161200000	161350000
chr11	57850000	58000000
chr3	99000000	99150000
chr10	114300000	114450000
chr4	57200000	57350000
chr5	174900000	175050000
chr2	31650000	31800000
chr10	84600000	84750000
chr16	6500000	6650000
chr10	15500000	15650000
chr12	95600000	95750000
chr11	131500000	131650000
chrX	134250000	134400000
chr12	62050000	62200000
chr10	123650000	123800000
chr6	97250000	97400000
chr12	101150000	101300000
chr12	46150000	46300000
chr5	135650000	135800000
chr6	168900000	169050000
chr1	65700000	65850000
chr3	187200000	187350000
chr1	236900000	237050000
chr5	111350000	111500000
chr12	25250000	25400000
chr12	71950000	72100000
chr4	125250000	125400000
chr1	107750000	107900000
chr6	63400000	63550000
chr1	230450000	230600000
chr3	120800000	120950000
chr15	87950000	88100000
chr2	203500000	203650000
chr2	72100000	72250000
chr15	79750000	79900000
chr4	73900000	74050000
chr9	110050000	110200000
chr2	75000000	75150000
chr15	25700000	25850000
chr20	17300000	17450000
chr12	96750000	96900000
chr15	26000000	26150000
chr1	47750000	47900000
chr1	191100000	191250000
chr1	209600000	209750000
chr13	31450000	31600000
chr18	73950000	74100000
chr16	72150000	72300000
chr10	3350000	3500000
chr7	43100000	43250000
chr12	115500000	115650000
chr1	171350000	171500000
chr11	11450000	11600000
chr14	59500000	59650000
chr1	152100000	152250000
chr6	156500000	156650000
chr5	159550000	159700000
chr9	108150000	108300000
chr9	101350000	101500000
chr2	58350000	58500000
chr11	114450000	114600000
chr11	19400000	19550000
chr1	236600000	236750000
chr6	82050000	82200000
