## Supplementary Table 5 for "Polycomb-lamina antagonism partitions heterochromatin at the nuclear periphery"

#ENSG	baseMean	log2FoldChange	lfcSE	stat	pvalue	padj
ENSG00000169136	460.2685611	-1.491557288	0.140226763	-10.63675191	2.01E-26	2.70E-22
ENSG00000275896	1673.748432	1.145436057	0.115667592	9.902826179	4.05E-23	2.72E-19
ENSG00000126878	135.4881941	2.086036055	0.218607153	9.54239617	1.40E-21	6.26E-18
ENSG00000130656	868.2950959	1.134093465	0.136996147	8.278287306	1.25E-16	4.20E-13
ENSG00000249992	609.923285	1.318846066	0.162214662	8.130251923	4.28E-16	1.15E-12
ENSG00000134369	427.7700384	1.190680651	0.147734094	8.05961995	7.65E-16	1.72E-12
ENSG00000124762	762.6218782	0.933357833	0.116916482	7.983115985	1.43E-15	2.74E-12
ENSG00000101210	636.5466394	0.989041014	0.124590755	7.938317876	2.05E-15	3.22E-12
ENSG00000154146	316.0954593	1.312869146	0.165517641	7.931898614	2.16E-15	3.22E-12
ENSG00000129244	352.5674928	1.089857998	0.139794627	7.796136525	6.38E-15	8.58E-12
ENSG00000185630	37.60297128	3.565442171	0.458718026	7.772622767	7.69E-15	9.40E-12
ENSG00000112655	138.4428934	1.52688369	0.207341557	7.364098685	1.78E-13	2.00E-10
ENSG00000123240	151.4705157	1.543333458	0.214703234	7.188217108	6.56E-13	6.79E-10
ENSG00000131409	464.2897614	0.961294329	0.137641744	6.984031883	2.87E-12	2.75E-09
ENSG00000169442	954.9354451	0.866102067	0.12798277	6.767333354	1.31E-11	1.18E-08
ENSG00000120913	297.1781421	0.998541171	0.158136806	6.314413428	2.71E-10	2.28E-07
ENSG00000100503	429.2561819	0.877838774	0.141890762	6.186722548	6.14E-10	4.86E-07
ENSG00000101255	885.2188838	-0.745458735	0.123509488	-6.035639424	1.58E-09	1.12E-06
ENSG00000171316	673.3162282	0.731399886	0.121017673	6.0437444	1.51E-09	1.12E-06
ENSG00000110841	75.23659146	1.631382091	0.27409321	5.9519245	2.65E-09	1.78E-06
ENSG00000253377	44.03089139	2.398855001	0.404767465	5.926501535	3.09E-09	1.98E-06
ENSG00000081181	523.6266934	-0.773776453	0.132171669	-5.854329149	4.79E-09	2.80E-06
ENSG00000171603	288.3714329	0.928669236	0.158441138	5.861288616	4.59E-09	2.80E-06
ENSG00000099864	429.2964511	0.778141896	0.134754964	5.774495235	7.72E-09	4.32E-06
ENSG00000133142	32.9233444	2.66649515	0.464704689	5.73804227	9.58E-09	4.95E-06
ENSG00000182795	100.492445	1.319857582	0.229859943	5.742007778	9.36E-09	4.95E-06
ENSG00000287719	282.8317936	0.903209036	0.157710479	5.727007104	1.02E-08	5.09E-06
ENSG00000198743	551.7213542	0.707115047	0.123856554	5.70914519	1.14E-08	5.45E-06
ENSG00000107223	1804.605594	-0.542177075	0.096828704	-5.599342453	2.15E-08	9.98E-06
ENSG00000060656	49.62991773	1.76075335	0.319242861	5.515403985	3.48E-08	1.51E-05
ENSG00000091986	36.37257739	2.189621908	0.396935638	5.516314734	3.46E-08	1.51E-05
ENSG00000140545	502.5271607	0.838433057	0.152569389	5.495421226	3.90E-08	1.64E-05
ENSG00000080200	97.03604265	1.293169792	0.235788934	5.484438006	4.15E-08	1.69E-05
ENSG00000166986	1941.874808	-0.64226414	0.117376994	-5.471805983	4.45E-08	1.76E-05
ENSG00000135409	86.7265513	1.339097703	0.246493602	5.432586045	5.55E-08	2.13E-05
ENSG00000166863	39.9969988	2.143473074	0.396162336	5.410592776	6.28E-08	2.28E-05
ENSG00000254911	244.5730489	-1.132412867	0.209172033	-5.413787159	6.17E-08	2.28E-05
ENSG00000066933	183.7823271	0.964330684	0.178479747	5.403025823	6.55E-08	2.32E-05
ENSG00000233968	416.1069943	-0.745567741	0.138128381	-5.397643388	6.75E-08	2.33E-05
ENSG00000187735	1333.68946	-0.813257495	0.152806881	-5.32212615	1.03E-07	3.45E-05
ENSG00000168938	127.0363926	1.173616659	0.221869463	5.289671889	1.23E-07	4.02E-05
ENSG00000026508	33.5717162	2.169228103	0.410853322	5.279811526	1.29E-07	4.14E-05
ENSG00000040608	96.51771249	1.234560119	0.236309752	5.224329973	1.75E-07	5.47E-05
ENSG00000124571	897.7630834	-0.662622615	0.127082322	-5.214121073	1.85E-07	5.53E-05
ENSG00000182010	47.79541693	1.741310561	0.333985883	5.213725041	1.85E-07	5.53E-05
ENSG00000138131	216.5132672	0.903263453	0.173467744	5.207097476	1.92E-07	5.61E-05
ENSG00000269028	962.5500047	0.5884655	0.114656703	5.132412539	2.86E-07	8.18E-05
ENSG00000106123	1501.892395	0.615917486	0.120591224	5.107481849	3.26E-07	9.14E-05
ENSG00000167552	368.8054377	0.70333939	0.137808816	5.103732909	3.33E-07	9.14E-05
ENSG00000112297	166.3108178	0.961563918	0.189412802	5.076551893	3.84E-07	0.000103366
ENSG00000069020	345.0404516	0.763296866	0.150584652	5.068888881	4.00E-07	0.000103476
ENSG00000225110	73.68682261	1.424264636	0.280879449	5.070732797	3.96E-07	0.000103476
ENSG00000137825	354.3245275	-0.769750318	0.152910141	-5.034004363	4.80E-07	0.00012187
ENSG00000143153	118.4157566	1.102691455	0.220664521	4.997139782	5.82E-07	0.000142262
ENSG00000185559	11928.09043	0.48120033	0.096249033	4.999534175	5.75E-07	0.000142262
ENSG00000168386	200.2050147	0.860346728	0.172773027	4.979635672	6.37E-07	0.000152969
ENSG00000135862	14.25241134	4.856973833	0.977185242	4.970371657	6.68E-07	0.000157648
ENSG00000167105	36.38139878	1.976466418	0.401279999	4.925404767	8.42E-07	0.000195181
ENSG00000095303	346.5908323	0.704341839	0.143909075	4.894353186	9.86E-07	0.000224792
ENSG00000198336	531.6941167	0.66381658	0.136380021	4.867403427	1.13E-06	0.000253418
ENSG00000130720	60.37924832	1.436264463	0.296944888	4.836804815	1.32E-06	0.000286949
ENSG00000149131	14.68976586	3.602109949	0.74481281	4.836262081	1.32E-06	0.000286949
ENSG00000106415	153.3774807	0.899547993	0.186158395	4.83216453	1.35E-06	0.00028825
ENSG00000169213	41.49007591	1.691990914	0.35037806	4.829043555	1.37E-06	0.00028825
ENSG00000138756	921.6439476	0.621738953	0.129329938	4.807386161	1.53E-06	0.000316349
ENSG00000104892	50.04881624	1.564963486	0.325806029	4.803359509	1.56E-06	0.00031789
ENSG00000079102	161.9041537	0.884487644	0.18523268	4.775008617	1.80E-06	0.00036066
ENSG00000103855	68.81927966	1.29598124	0.272226326	4.760675647	1.93E-06	0.000381551
ENSG00000108852	25.49553286	2.148576395	0.454091528	4.73159322	2.23E-06	0.000434132
ENSG00000114315	386.6075086	-0.737414799	0.156621006	-4.70827521	2.50E-06	0.000469981
ENSG00000120885	86.55387208	1.141093508	0.242435473	4.706792671	2.52E-06	0.000469981
ENSG00000180304	837.7453908	0.555619848	0.117904389	4.712461129	2.45E-06	0.000469981
ENSG00000162645	615.105741	0.668302613	0.142189082	4.700097952	2.60E-06	0.000479002
ENSG00000088899	70.11268416	1.303171184	0.278839313	4.673556146	2.96E-06	0.000513193
ENSG00000113013	1999.624764	-0.499200899	0.106840044	-4.672413849	2.98E-06	0.000513193
ENSG00000128564	78.6530582	1.271233583	0.271945918	4.674582326	2.95E-06	0.000513193
ENSG00000130816	3454.277126	-0.472034009	0.10086929	-4.679660285	2.87E-06	0.000513193
ENSG00000154380	21.15869044	2.463992792	0.526887025	4.676510664	2.92E-06	0.000513193
ENSG00000065911	2793.991029	-0.505110359	0.109419955	-4.616254487	3.91E-06	0.000665078
ENSG00000186854	13.01556182	3.609684024	0.782946586	4.610383503	4.02E-06	0.000675589
ENSG00000153879	382.9967186	-0.693947207	0.150836366	-4.600662472	4.21E-06	0.00069916
ENSG00000198860	1365.854523	-0.64487372	0.140413724	-4.592668724	4.38E-06	0.000711844
ENSG00000257093	23.76401818	2.274669625	0.495373278	4.591829484	4.39E-06	0.000711844
ENSG00000071909	56.71683632	1.431569783	0.313397619	4.567902553	4.93E-06	0.000788617
ENSG00000166741	203.6919979	0.815277503	0.178626463	4.564147381	5.02E-06	0.000793418
ENSG00000114439	671.25834	0.515586334	0.1130655	4.560067714	5.11E-06	0.000799583
ENSG00000189195	77.52190293	1.171704634	0.25712645	4.556919896	5.19E-06	0.000802325
ENSG00000114861	118.0108322	0.972354057	0.214862838	4.525464093	6.03E-06	0.000920861
ENSG00000092096	23.86998877	2.206654027	0.489074538	4.511897172	6.43E-06	0.000970758
ENSG00000189337	187.6725825	0.876004915	0.194689589	4.499495437	6.81E-06	0.001017713
ENSG00000174938	50.26743119	1.488471346	0.331785044	4.486252092	7.25E-06	0.001071134
ENSG00000108813	89.43480689	1.117760715	0.249415262	4.481524925	7.41E-06	0.001072911
ENSG00000146386	612.5953324	0.630116499	0.140683062	4.478979121	7.50E-06	0.001072911
ENSG00000277734	81.5562396	1.191278609	0.265905706	4.48007914	7.46E-06	0.001072911
ENSG00000138798	17.94998239	2.610345275	0.585044509	4.461789203	8.13E-06	0.001150471
ENSG00000119632	123.5389087	0.975611868	0.218874323	4.45740667	8.30E-06	0.001162005
ENSG00000162594	64.57746364	1.290231215	0.289765423	4.452674869	8.48E-06	0.001175672
ENSG00000049759	26.93593437	1.949983867	0.439537035	4.436449514	9.15E-06	0.001242214
ENSG00000213654	440.2527128	0.712765026	0.16061292	4.437781389	9.09E-06	0.001242214
ENSG00000066056	14.09197236	2.954124228	0.667877367	4.423153674	9.73E-06	0.00129948
ENSG00000180354	231.5899236	0.738175896	0.166916904	4.422415458	9.76E-06	0.00129948
ENSG00000091136	351.9047283	0.674339186	0.153153818	4.403019095	1.07E-05	0.001407384
ENSG00000093009	1486.711968	-0.544962549	0.123848513	-4.400234883	1.08E-05	0.001411723
ENSG00000196586	387.7377992	0.85157114	0.194507915	4.378079627	1.20E-05	0.001548081
ENSG00000106211	2899.659641	0.477826026	0.109318661	4.37094657	1.24E-05	0.001569355
ENSG00000153551	14.26249631	3.020447034	0.69088154	4.371873986	1.23E-05	0.001569355
ENSG00000148180	136.0102426	0.897798971	0.205541249	4.367974683	1.25E-05	0.001575989
ENSG00000168209	1848.223264	-0.532712564	0.122142606	-4.361398374	1.29E-05	0.001606162
ENSG00000196365	1621.860776	-0.434769903	0.099722921	-4.359779043	1.30E-05	0.001606162
ENSG00000122574	205.5614678	0.735476424	0.168891615	4.354724336	1.33E-05	0.001628731
ENSG00000162545	65.48767825	1.339056091	0.30837996	4.342227988	1.41E-05	0.001708678
ENSG00000179241	78.25208514	1.15420234	0.266051709	4.338263199	1.44E-05	0.001724255
ENSG00000134013	25.43512656	1.924750192	0.444031092	4.33471941	1.46E-05	0.001736759
ENSG00000147416	875.2235734	-0.667791404	0.154216765	-4.330212757	1.49E-05	0.001757138
ENSG00000067704	728.0934001	-0.517224609	0.119757443	-4.318934976	1.57E-05	0.001833282
ENSG00000160255	64.85334756	1.350796925	0.312965331	4.316123194	1.59E-05	0.001840771
ENSG00000113810	6094.044566	-0.378022734	0.087629799	-4.313860559	1.60E-05	0.001843827
ENSG00000120699	760.6707598	-0.503630678	0.116839656	-4.310443007	1.63E-05	0.001844298
ENSG00000198033	12.88113119	3.144969022	0.729681476	4.310057369	1.63E-05	0.001844298
ENSG00000089006	1349.474157	-0.497653436	0.116193791	-4.282960676	1.84E-05	0.002049531
ENSG00000158710	5415.255687	0.373408896	0.087179043	4.283241495	1.84E-05	0.002049531
ENSG00000108821	28.66422333	1.908370277	0.446648098	4.272648396	1.93E-05	0.002129089
ENSG00000111247	543.7550239	-0.530634562	0.124712752	-4.254854091	2.09E-05	0.002286923
ENSG00000101335	47.04937546	1.422981227	0.335043008	4.2471599	2.16E-05	0.002330223
ENSG00000162496	262.8073659	0.664814301	0.156535858	4.247041587	2.17E-05	0.002330223
ENSG00000163497	64.35103275	1.284321845	0.303025548	4.238328595	2.25E-05	0.002403278
ENSG00000126698	3530.281585	-0.380702884	0.089982737	-4.230843557	2.33E-05	0.002465106
ENSG00000124802	714.7225499	-0.547623943	0.129983186	-4.213036788	2.52E-05	0.002646958
ENSG00000179588	92.91245274	1.006160737	0.238955301	4.21066506	2.55E-05	0.002654167
ENSG00000222004	11.56615467	3.208980547	0.7626379	4.207738096	2.58E-05	0.002668087
ENSG00000049323	333.1005561	0.589503767	0.140376385	4.199451127	2.68E-05	0.002746501
ENSG00000167996	4691.329191	-0.524692928	0.125088497	-4.194573758	2.73E-05	0.002785008
ENSG00000088367	79.71909402	1.124560943	0.268582708	4.187019157	2.83E-05	0.002857659
ENSG00000105185	753.9314638	-0.477479366	0.114206614	-4.180838127	2.90E-05	0.002914553
ENSG00000128918	1715.467283	-0.424444484	0.101605033	-4.177396275	2.95E-05	0.002937074
ENSG00000082805	375.9323181	0.602169551	0.144444776	4.168856569	3.06E-05	0.003026876
ENSG00000143367	73.02009407	1.097430068	0.263524191	4.164437675	3.12E-05	0.003063569
ENSG00000100592	804.0914651	0.493333075	0.118673224	4.15707149	3.22E-05	0.003124577
ENSG00000197043	727.3021088	0.485171463	0.116722456	4.156624859	3.23E-05	0.003124577
ENSG00000138413	202.9648209	-0.736162926	0.177664512	-4.143556392	3.42E-05	0.003284535
ENSG00000178053	316.2043108	0.627738076	0.151682939	4.138488355	3.50E-05	0.003334108
ENSG00000148344	16.09998808	2.53807819	0.61505196	4.126607758	3.68E-05	0.00348631
ENSG00000085117	63.13244485	1.127339258	0.273585828	4.120605465	3.78E-05	0.003553375
ENSG00000273841	501.60267	-0.519077922	0.126070572	-4.117359944	3.83E-05	0.003578744
ENSG00000138443	230.2682156	0.675722253	0.164261345	4.113702175	3.89E-05	0.003610879
ENSG00000130513	6039.164284	0.541972259	0.13188268	4.109502911	3.97E-05	0.003651982
ENSG00000145703	556.5696893	0.489310947	0.119233115	4.103817509	4.06E-05	0.003717483
ENSG00000143977	790.3645594	-0.567953145	0.138535152	-4.099704201	4.14E-05	0.003758605
ENSG00000100351	237.5913752	0.674674967	0.164634282	4.098022344	4.17E-05	0.003760603
ENSG00000136003	335.0336254	-0.644015393	0.157253963	-4.095384187	4.21E-05	0.003778328
ENSG00000113739	152.6384083	-0.93204341	0.227911209	-4.089502279	4.32E-05	0.003849759
ENSG00000136813	841.6695169	-0.490287668	0.119968323	-4.086809384	4.37E-05	0.003869075
ENSG00000171552	815.0134025	0.625029906	0.153700307	4.066549482	4.77E-05	0.004193562
ENSG00000168286	161.0188755	-0.810587349	0.199644796	-4.060147653	4.90E-05	0.004282231
ENSG00000106034	1995.812622	-0.38042366	0.094225643	-4.037368676	5.41E-05	0.004689453
ENSG00000112378	15.67594878	2.351935491	0.583214742	4.032709262	5.51E-05	0.004722507
ENSG00000267107	14.36594091	2.560991626	0.634951293	4.033367052	5.50E-05	0.004722507
ENSG00000106624	11.11505831	3.143477596	0.7818186	4.020725008	5.80E-05	0.004937883
ENSG00000187955	22.28308356	1.949964382	0.485649341	4.01516942	5.94E-05	0.005023859
ENSG00000154479	566.2128395	0.610140998	0.152635163	3.997381641	6.40E-05	0.00538275
ENSG00000108405	94.40589562	0.946258758	0.237081584	3.991279046	6.57E-05	0.005454991
ENSG00000154310	972.9955917	0.425480196	0.1065764	3.992255299	6.54E-05	0.005454991
ENSG00000103316	16.80793779	2.322814097	0.583241989	3.982590658	6.82E-05	0.005589369
ENSG00000143382	379.9012557	0.575300254	0.144408864	3.983829247	6.78E-05	0.005589369
ENSG00000165626	111.0559078	0.844692978	0.21264848	3.972250254	7.12E-05	0.005802329
ENSG00000225921	1839.557681	-0.37193549	0.093675583	-3.97046357	7.17E-05	0.005810799
ENSG00000128487	711.0139906	0.485843915	0.122775006	3.957189112	7.58E-05	0.006106459
ENSG00000142089	854.0726701	0.498373472	0.126064683	3.953315569	7.71E-05	0.006169266
ENSG00000130522	2901.645338	0.355332753	0.089977	3.949150945	7.84E-05	0.006222778
ENSG00000165795	1074.83678	0.522613965	0.132360386	3.94841675	7.87E-05	0.006222778
ENSG00000136842	328.5333933	0.574680081	0.145697264	3.944343665	8.00E-05	0.006292475
ENSG00000156453	15.44131469	2.310620361	0.58612001	3.94223081	8.07E-05	0.006311274
ENSG00000117614	1938.508195	-0.427529766	0.108529188	-3.93930679	8.17E-05	0.00634378
ENSG00000213977	264.8825453	0.72366298	0.183753581	3.93822519	8.21E-05	0.00634378
ENSG00000186868	91.79828399	1.048472558	0.267083236	3.925639714	8.65E-05	0.006646625
ENSG00000085365	424.3712678	0.52398021	0.133653376	3.920441268	8.84E-05	0.006660628
ENSG00000102316	406.2137781	0.662978896	0.169041227	3.9219953	8.78E-05	0.006660628
ENSG00000136367	40.00294074	1.500077067	0.382834186	3.918346693	8.92E-05	0.006660628
ENSG00000137876	2369.548294	-0.413821433	0.105468502	-3.923649494	8.72E-05	0.006660628
ENSG00000169567	8783.016624	-0.520522532	0.132804845	-3.919454369	8.87E-05	0.006660628
ENSG00000091317	1545.159237	0.410239614	0.104778328	3.915309808	9.03E-05	0.006707764
ENSG00000134982	516.9756072	0.492064729	0.125739857	3.913355254	9.10E-05	0.00672516
ENSG00000165732	7834.223137	-0.352187858	0.090105967	-3.908596393	9.28E-05	0.006784443
ENSG00000240509	99.87421142	-1.042316515	0.266638013	-3.909106969	9.26E-05	0.006784443
ENSG00000168785	666.7675211	0.49737505	0.12814276	3.881413581	0.000103851	0.007548568
ENSG00000197415	142.9802466	-0.77635619	0.200095203	-3.879934053	0.000104485	0.007553801
ENSG00000109586	206.3879502	0.647052437	0.166850888	3.878028122	0.000105307	0.007569759
ENSG00000124795	7597.056989	-0.380349801	0.098108754	-3.876818163	0.000105831	0.007569759
ENSG00000105255	10.55086128	3.036839082	0.784409792	3.871495629	0.00010817	0.00764987
ENSG00000129195	124.9776485	0.834662055	0.215652804	3.870397415	0.000108658	0.00764987
ENSG00000144677	18.56930828	2.217166699	0.572489223	3.872853162	0.000107569	0.00764987
ENSG00000121900	210.3411727	0.78921223	0.204586455	3.857597666	0.000114507	0.00801966
ENSG00000101160	505.7196002	0.610453681	0.15840189	3.853828261	0.000116285	0.008102004
ENSG00000017427	801.3860687	-0.447288002	0.116195858	-3.849431565	0.000118392	0.008181529
ENSG00000104327	84.48432198	0.937774702	0.243656718	3.848753734	0.00011872	0.008181529
ENSG00000161513	564.4810332	0.562727603	0.14625194	3.847659054	0.000119252	0.008181529
ENSG00000179178	41.46037738	1.323372967	0.344385991	3.842702666	0.000121687	0.008306209
ENSG00000211459	69204.35023	0.476670154	0.124620552	3.824972252	0.000130787	0.008882274
ENSG00000112290	82.34798536	1.051758823	0.275230981	3.821367849	0.000132714	0.008967833
ENSG00000067225	2787.152457	0.472621314	0.123873398	3.815357621	0.000135986	0.009143008
ENSG00000197535	88.48847284	0.961863503	0.253182739	3.799087996	0.00014523	0.009715928
ENSG00000065150	1049.246533	-0.397927888	0.104906198	-3.793178047	0.000148731	0.009844653
ENSG00000152127	408.2789863	0.515008784	0.13572702	3.794445524	0.000147974	0.009844653
ENSG00000164032	8395.777764	-0.441927172	0.116562901	-3.791319253	0.000149849	0.009844653
ENSG00000176533	74.46768843	0.965343348	0.254645282	3.790933567	0.000150082	0.009844653
ENSG00000134250	12.38792896	2.604423716	0.688308795	3.783801305	0.000154451	0.010082061
ENSG00000129353	264.4847349	0.594522021	0.157388227	3.777423721	0.000158459	0.010293712
ENSG00000242259	2279.02179	-0.382374128	0.101314281	-3.77413849	0.000160562	0.01038015
ENSG00000070814	894.6654141	-0.450294147	0.119659181	-3.763139123	0.000167794	0.01069567
ENSG00000074855	428.2334427	-0.670263829	0.178092701	-3.763567088	0.000167507	0.01069567
ENSG00000158747	11.67379183	2.683671048	0.713156637	3.763087809	0.000167828	0.01069567
ENSG00000159055	644.7535922	-0.465673379	0.123882954	-3.758978666	0.000170608	0.010821561
ENSG00000115738	147.8299627	0.751499217	0.200256599	3.752681414	0.000174953	0.010993928
ENSG00000137841	159.571238	0.740871293	0.197425104	3.752670143	0.000174961	0.010993928
ENSG00000131242	213.6771937	0.63859847	0.170432718	3.746924172	0.000179016	0.011196421
ENSG00000140105	2563.113414	-0.358452458	0.095717852	-3.744886138	0.000180476	0.011235442
ENSG00000101298	60.71375512	1.112253923	0.2972725	3.741529819	0.000182903	0.01127289
ENSG00000164045	385.3053192	-0.561015604	0.149890621	-3.742833287	0.000181957	0.01127289
ENSG00000180964	1825.655479	0.374178273	0.100032007	3.740585467	0.000183592	0.01127289
ENSG00000102265	2666.361329	0.364254848	0.097548151	3.734103054	0.000188385	0.011514626
ENSG00000126562	393.2543638	0.534668414	0.143287979	3.731425458	0.000190399	0.011532883
ENSG00000196565	885.0794093	0.556652909	0.149161441	3.731882069	0.000190054	0.011532883
ENSG00000127328	98.68836663	0.899175923	0.241152576	3.728659826	0.000192501	0.011607885
ENSG00000172986	31.26553704	1.495694235	0.402551804	3.715532318	0.000202776	0.012169406
ENSG00000198915	38.50167463	1.351164189	0.363756052	3.71447892	0.000203623	0.012169406
ENSG00000185104	2093.337372	-0.409066988	0.11032956	-3.707682599	0.000209165	0.012445293
ENSG00000102755	105.6832268	0.801610919	0.216398949	3.704319831	0.000211959	0.012555985
ENSG00000158864	4052.978858	-0.427376771	0.115432654	-3.70239058	0.000213577	0.012596388
ENSG00000128050	1397.097874	-0.403158275	0.109180135	-3.692597322	0.000221975	0.013034509
ENSG00000189369	77.9487899	0.926615721	0.251155205	3.689414758	0.000224771	0.013141257
ENSG00000134758	206.9873701	-0.717389877	0.194632469	-3.68586947	0.000227923	0.013210701
ENSG00000167325	2356.275302	-0.515719674	0.139880808	-3.686850847	0.000227046	0.013210701
ENSG00000114942	573.7326845	-0.572701506	0.155686817	-3.678548486	0.000234565	0.013523477
ENSG00000168496	1629.99606	-0.507991916	0.138126972	-3.677717022	0.000235331	0.013523477
ENSG00000151292	411.2094634	0.510243619	0.13896428	3.671760957	0.000240885	0.013757419
ENSG00000196305	431.8135796	-0.571568658	0.155727576	-3.670311147	0.000242255	0.013757419
ENSG00000249550	157.2330069	0.697263904	0.189985831	3.670083705	0.000242471	0.013757419
ENSG00000143776	1052.763781	0.380275452	0.1036617	3.668427708	0.000244047	0.013788637
ENSG00000125148	296.2576824	0.590776642	0.161103759	3.667056831	0.000245358	0.01380474
ENSG00000104112	1664.011217	0.379171327	0.103458757	3.664951512	0.000247385	0.0138608
ENSG00000115977	373.106649	0.491931091	0.134307858	3.662712666	0.000249558	0.013924531
ENSG00000105329	186.5184109	0.756034765	0.206480085	3.661538433	0.000250705	0.013930716
ENSG00000049860	990.9625382	-0.543750147	0.148583621	-3.659556447	0.000252652	0.013971574
ENSG00000108384	592.5237376	-0.496390105	0.135704916	-3.657863828	0.000254326	0.013971574
ENSG00000184277	272.8252148	-0.598743374	0.16369706	-3.657630601	0.000254558	0.013971574
ENSG00000129197	394.5724628	-0.566871906	0.155123628	-3.654323422	0.000257861	0.014095356
ENSG00000165434	166.9150803	0.648901493	0.177646177	3.652774887	0.000259422	0.01412325
ENSG00000124126	68.55330945	1.0393809	0.284824969	3.64919166	0.000263067	0.014241062
ENSG00000171130	620.2354924	0.46727738	0.128071366	3.648570287	0.000263704	0.014241062
ENSG00000053254	41.28076108	1.353844921	0.371278853	3.646436931	0.000265902	0.014302321
ENSG00000175110	752.1359968	-0.442427656	0.121513984	-3.640960834	0.000271622	0.014551822
ENSG00000189056	504.673175	0.532349405	0.146277502	3.639311574	0.000273368	0.014587214
ENSG00000085231	503.8296052	-0.505775485	0.139122057	-3.63548021	0.000277463	0.014747229
ENSG00000136425	305.9506189	0.671661542	0.184859822	3.633355996	0.000279759	0.014810685
ENSG00000118407	6.180967418	5.102322241	1.405106284	3.631271385	0.000282028	0.014872299
ENSG00000119729	331.518093	0.532213973	0.14693924	3.622000316	0.000292334	0.015295767
ENSG00000165416	866.0491178	-0.385117872	0.106326887	-3.622017764	0.000292314	0.015295767
ENSG00000065809	166.7301351	0.71283518	0.1970244	3.618004576	0.000296883	0.015473596
ENSG00000123612	38.11129079	1.352098854	0.374033304	3.614915678	0.000300445	0.0155988
ENSG00000163909	23.42819845	1.75585564	0.485986488	3.612972138	0.000302707	0.015655786
ENSG00000174442	927.3325464	-0.40482749	0.112277656	-3.605592652	0.000311441	0.015984549
ENSG00000197380	53.77251357	1.068605674	0.296353509	3.605847891	0.000311135	0.015984549
ENSG00000166963	960.1461066	0.546239623	0.151544356	3.604486742	0.00031277	0.015991725
ENSG00000120265	1650.643912	-0.359512318	0.099818358	-3.60166532	0.000316185	0.016090779
ENSG00000120697	504.6396209	-0.456089546	0.126698882	-3.599791409	0.000318473	0.016090779
ENSG00000124882	132.6598242	-0.836083639	0.232312665	-3.598958499	0.000319494	0.016090779
ENSG00000157600	637.5379324	0.417597268	0.115994266	3.600154422	0.000318028	0.016090779
ENSG00000117020	18.88979465	1.964401717	0.546046756	3.597497273	0.000321294	0.016121039
ENSG00000124207	1060.071508	-0.372905841	0.10371106	-3.595622705	0.000323617	0.016177218
ENSG00000148737	225.512403	0.661265707	0.184391579	3.586203399	0.000335527	0.016710502
ENSG00000091513	131.1676821	-0.760098208	0.212093	-3.583796778	0.000338636	0.016803073
ENSG00000255717	2909.789304	-0.368662696	0.102926329	-3.581811382	0.00034122	0.01686907
ENSG00000108424	5096.453466	-0.335980115	0.093909366	-3.577706132	0.000346623	0.017011085
ENSG00000120158	553.460137	-0.508980079	0.142255575	-3.577927117	0.00034633	0.017011085
ENSG00000069011	1556.765712	0.447483186	0.125353719	3.569763947	0.000357303	0.017471469
ENSG00000272620	411.6524996	0.491749757	0.138023573	3.562795435	0.000366927	0.017877036
ENSG00000165678	1953.126726	-0.3704555	0.104044666	-3.560542928	0.000370089	0.017966008
ENSG00000075188	307.9007757	-0.616290268	0.17329781	-3.556249609	0.000376187	0.018144191
ENSG00000163064	155.8719155	0.665325613	0.187096275	3.556060176	0.000376458	0.018144191
ENSG00000197993	695.6232194	0.431044198	0.121268719	3.554454946	0.000378763	0.018190112
ENSG00000163918	761.925084	-0.425553611	0.119905118	-3.549086285	0.00038657	0.018498975
ENSG00000158467	63.19349773	0.973061206	0.274700412	3.542263363	0.000396709	0.018916838
ENSG00000261514	18.46771183	1.849761951	0.52374426	3.531803765	0.000412736	0.0196115
ENSG00000158578	639.52338	0.482981279	0.136878707	3.528534776	0.000417867	0.019785416
ENSG00000107130	37.20659853	1.273279357	0.361489616	3.522312404	0.0004278	0.02018464
ENSG00000108176	10.04073894	2.828497227	0.803665214	3.519496895	0.000432366	0.020328765
ENSG00000109805	1552.378239	-0.362113653	0.103084594	-3.51278147	0.000443442	0.020671059
ENSG00000166803	2425.993328	-0.41359579	0.117720715	-3.513364579	0.00044247	0.020671059
ENSG00000170043	654.5732482	0.508452538	0.144763702	3.512293013	0.000444258	0.020671059
ENSG00000105281	2047.786188	-0.45922962	0.130840118	-3.509853299	0.000448354	0.02078971
ENSG00000153250	10.28745066	2.593553462	0.739950549	3.505036202	0.000456545	0.021096781
ENSG00000137076	2110.723663	0.349497935	0.099878994	3.499213611	0.000466633	0.021307979
ENSG00000142156	6.028179549	5.067784044	1.448457812	3.498744666	0.000467454	0.021307979
ENSG00000150782	10.87188307	2.536234809	0.724384444	3.5012276	0.00046312	0.021307979
ENSG00000239521	140.4012867	0.696331618	0.198999762	3.499158045	0.00046673	0.021307979
ENSG00000239039	563.1214456	0.58609759	0.167577003	3.497482239	0.000469672	0.021336754
ENSG00000273749	317.8743681	0.494110766	0.141426875	3.493754396	0.000476279	0.021564051
ENSG00000119314	2562.091853	-0.358712193	0.102785258	-3.489918686	0.000483168	0.02180253
ENSG00000101951	9.163722123	2.863677051	0.821814963	3.484576431	0.000492917	0.022168061
ENSG00000138814	307.872212	0.534098448	0.153467584	3.480203667	0.000501033	0.022457958
ENSG00000162511	2088.996966	0.357313349	0.102738379	3.477895531	0.000505367	0.02257697
ENSG00000109321	366.8743525	0.49518423	0.142429971	3.476685615	0.000507653	0.022603993
ENSG00000069482	56.7805422	1.12810362	0.324577995	3.475601051	0.00050971	0.022620691
ENSG00000104147	435.5510834	-0.63046394	0.181480677	-3.474000369	0.00051276	0.022681211
ENSG00000096746	1159.254825	-0.394070731	0.113521282	-3.471337909	0.000517872	0.022757592
ENSG00000107281	27.85674054	1.455953577	0.419393124	3.47157236	0.00051742	0.022757592
ENSG00000117305	584.4178042	0.470694196	0.135703391	3.468551463	0.000523272	0.022920008
ENSG00000136026	16.04530587	2.151638345	0.621063051	3.464444294	0.000531328	0.023047645
ENSG00000173517	221.9482612	0.612747951	0.176799783	3.465773197	0.000528709	0.023047645
ENSG00000213853	139.5755067	0.70169588	0.202503794	3.46509992	0.000530035	0.023047645
ENSG00000142669	1726.526891	0.417901022	0.120708941	3.462055256	0.000536067	0.023178438
ENSG00000132205	449.1708686	0.463239835	0.133950228	3.458298226	0.000543599	0.02320565
ENSG00000161642	198.6447481	0.633885308	0.183199998	3.460072689	0.00054003	0.02320565
ENSG00000240065	25.48418833	1.488549415	0.430225616	3.459927445	0.000540321	0.02320565
ENSG00000243156	36.13286891	1.245852682	0.360165373	3.459112882	0.000541958	0.02320565
ENSG00000066322	281.6012931	0.543425127	0.157246277	3.455885481	0.000548488	0.023266631
ENSG00000085831	6.757658994	4.3026526	1.244744092	3.456656375	0.000546922	0.023266631
ENSG00000145675	174.5439648	0.703581464	0.203689893	3.454179552	0.00055197	0.023340683
ENSG00000227706	7819.074987	0.381670836	0.110859146	3.442844829	0.000575629	0.024264858
ENSG00000135069	1118.935315	-0.400935802	0.116696629	-3.435710227	0.000591003	0.024835043
ENSG00000130312	895.6428497	-0.545980993	0.158989601	-3.434067323	0.000594596	0.024908221
ENSG00000169926	44.31741483	1.197695052	0.349148819	3.43032823	0.000602852	0.025175604
ENSG00000104325	1002.131719	-0.401833435	0.117295753	-3.425814014	0.00061296	0.02551849
ENSG00000106789	124.9047547	0.7137779	0.208414266	3.424803462	0.000615244	0.025534538
ENSG00000159147	674.2923704	-0.411262743	0.120211231	-3.421167387	0.000623529	0.02579877
ENSG00000140612	3484.92318	-0.458855906	0.13434861	-3.415412395	0.000636855	0.026269297
ENSG00000070761	372.8910227	-0.541428052	0.158730534	-3.410988657	0.000647278	0.026617569
ENSG00000196839	225.2918146	0.647355521	0.18983901	3.410023688	0.000649572	0.026630487
ENSG00000132780	3913.841327	-0.31903441	0.093651487	-3.406613386	0.000657742	0.02682747
ENSG00000166123	953.162951	-0.435546823	0.127894065	-3.40552802	0.000660362	0.02682747
ENSG00000197461	159.039036	0.644529882	0.189251347	3.405681876	0.00065999	0.02682747
ENSG00000116667	7.174687884	3.73155791	1.096254533	3.403915602	0.000664273	0.026905047
ENSG00000107679	85.02591523	0.846341401	0.248844036	3.401091757	0.000671173	0.027024814
ENSG00000174799	503.0456388	-0.443112669	0.13028661	-3.40106071	0.000671249	0.027024814
ENSG00000234745	11.83418495	2.381909091	0.70077704	3.39895424	0.00067644	0.027152517
ENSG00000167302	127.5326942	-0.744407525	0.219080668	-3.397869526	0.000679128	0.027179269
ENSG00000136819	1161.720346	-0.435037221	0.128082398	-3.396541811	0.000682431	0.027230427
ENSG00000115226	64.72209896	0.927774761	0.273415094	3.393282894	0.000690603	0.02731334
ENSG00000163170	566.670685	-0.480230962	0.141458338	-3.394857928	0.000686642	0.02731334
ENSG00000235169	295.5428405	0.525274916	0.154793881	3.393382956	0.000690351	0.02731334
ENSG00000114850	4982.268332	-0.354821419	0.10471496	-3.388450113	0.000702888	0.027701946
ENSG00000122778	20.2131662	1.709115275	0.504766867	3.385949804	0.000709324	0.027701946
ENSG00000160094	83.68482331	0.912463487	0.26948843	3.385909692	0.000709427	0.027701946
ENSG00000163328	15.93956856	1.871272861	0.552746681	3.385407685	0.000710726	0.027701946
ENSG00000167286	572.8408546	0.445559359	0.131611771	3.385406616	0.000710729	0.027701946
ENSG00000162522	238.1286362	0.553375403	0.163711047	3.380195862	0.000724342	0.028150941
ENSG00000096968	371.713198	-0.458853137	0.135915654	-3.376013907	0.000735442	0.02837913
ENSG00000109919	1444.042679	-0.417726398	0.123744459	-3.375718001	0.000736233	0.02837913
ENSG00000179364	98.89328008	0.768596622	0.22769174	3.375601683	0.000736545	0.02837913
ENSG00000102010	12.95571677	2.276463495	0.674990128	3.372587837	0.000744653	0.028549428
ENSG00000153044	747.8401216	-0.422619563	0.12531783	-3.372381754	0.000745211	0.028549428
ENSG00000183527	739.0049216	-0.383197044	0.114089212	-3.358749155	0.000782961	0.029910446
ENSG00000171824	646.6464105	-0.416446956	0.124021262	-3.357867426	0.000785463	0.029921013
ENSG00000100354	1363.313594	0.447125646	0.133225783	3.35614952	0.000790358	0.029937881
ENSG00000100852	267.2716339	0.534522606	0.159249921	3.356501544	0.000789353	0.029937881
ENSG00000101367	601.4789198	-0.505729048	0.150853022	-3.352462169	0.000800962	0.03025431
ENSG00000125170	143.8106992	0.68410633	0.204137038	3.351211215	0.000804589	0.030306189
ENSG00000123338	588.7433221	0.496059867	0.148116145	3.349127585	0.000810665	0.030449739
ENSG00000070214	35.95470811	1.187391405	0.355348956	3.341479936	0.00083333	0.03121391
ENSG00000131069	467.5368771	0.443226055	0.132719678	3.339565464	0.000839096	0.031342556
ENSG00000158186	84.54123285	0.79578913	0.238637809	3.334715204	0.000853868	0.031732328
ENSG00000167005	1947.440738	-0.523208338	0.156938457	-3.333844019	0.000856547	0.031732328
ENSG00000210049	16304.00606	0.454445314	0.13631355	3.333823475	0.00085661	0.031732328
ENSG00000214049	271.7980886	0.530610256	0.159420401	3.328371101	0.000873554	0.032271108
ENSG00000204420	17.35722965	1.836504282	0.552200159	3.325794556	0.000881669	0.032481648
ENSG00000111832	1271.894143	-0.383565222	0.115442762	-3.32255757	0.000891963	0.032771097
ENSG00000119242	194.9004465	0.597016369	0.179911902	3.318381737	0.000905407	0.033084244
ENSG00000210140	105.4287058	0.871919137	0.262713629	3.318895708	0.000903742	0.033084244
ENSG00000272688	49.80886836	-1.010390251	0.304567486	-3.317459334	0.000908401	0.033103722
ENSG00000029639	386.4317589	-0.441789452	0.13348867	-3.309565178	0.00093441	0.033776915
ENSG00000071626	2276.404757	-0.319130766	0.096389494	-3.310845957	0.000930144	0.033776915
ENSG00000149636	777.0102911	-0.442210842	0.133611689	-3.309671821	0.000934054	0.033776915
ENSG00000119782	56.17032509	0.982913881	0.297290266	3.306243071	0.00094556	0.034088333
ENSG00000006007	443.1631692	0.432876218	0.131047222	3.303207887	0.000955855	0.034184526
ENSG00000111331	19.04051085	1.768720339	0.535372879	3.303716733	0.000954122	0.034184526
ENSG00000163072	996.3680385	0.360438108	0.109112769	3.30335406	0.000955357	0.034184526
ENSG00000090238	412.8482213	0.508191233	0.153947956	3.30105867	0.000963207	0.0343561
ENSG00000136153	60.15432039	0.962059837	0.291756906	3.29747066	0.000975599	0.034706019
ENSG00000116691	484.6342355	-0.413447092	0.125490859	-3.29463911	0.000985482	0.034965093
ENSG00000197763	10.20316256	2.441698839	0.742423792	3.288820841	0.00100608	0.035602009
ENSG00000100321	156.4953397	0.643879054	0.195827398	3.287992693	0.001009045	0.035613183
ENSG00000092108	482.369831	-0.43625958	0.132916974	-3.282196148	0.001030019	0.036258297
ENSG00000176597	138.5781975	0.641745263	0.19581281	3.277340551	0.001047899	0.036791377
ENSG00000033327	945.6705221	-0.383608911	0.117077647	-3.276534175	0.001050896	0.036800515
ENSG00000130528	211.7317736	0.613197695	0.187248166	3.274786116	0.00105742	0.036932797
ENSG00000008018	4813.270707	-0.492799941	0.150977424	-3.264063782	0.001098264	0.037946954
ENSG00000138363	700.0789033	-0.388761918	0.119125302	-3.263470587	0.001100566	0.037946954
ENSG00000155254	98.0817997	0.84375191	0.258422985	3.265003344	0.001094628	0.037946954
ENSG00000164256	196.0845824	-0.616667641	0.188901736	-3.264489014	0.001096617	0.037946954
ENSG00000197771	151.5530756	-0.644317414	0.197303593	-3.265614196	0.00109227	0.037946954
ENSG00000210077	709.7862813	0.574942943	0.176276526	3.261596735	0.001107866	0.038100965
ENSG00000169641	1008.555995	0.39272471	0.120513462	3.258762179	0.001118994	0.0383855
ENSG00000143162	895.9066536	-0.444278693	0.13639144	-3.25737959	0.00112446	0.038474828
ENSG00000161682	195.8091797	0.598699452	0.183881472	3.255898737	0.001130341	0.038577893
ENSG00000101558	2709.06202	-0.364566818	0.112012327	-3.254702651	0.001135111	0.038642642
ENSG00000061273	1129.424726	-0.439158991	0.134990801	-3.253251243	0.001140926	0.038742495
ENSG00000144224	1708.80047	-0.325809678	0.100260606	-3.249628036	0.00115556	0.039140608
ENSG00000117280	349.1903369	0.481611669	0.148341284	3.24664621	0.001167735	0.039453583
ENSG00000182141	177.2547754	-0.590590085	0.182133776	-3.242617041	0.001184373	0.039915445
ENSG00000172172	676.6755751	-0.573793906	0.177073032	-3.240436446	0.001193469	0.040121435
ENSG00000141376	110.8244843	0.759659143	0.234671453	3.237117829	0.001207435	0.040456105
ENSG00000166889	447.2211667	-0.555044593	0.171487677	-3.236644188	0.001209441	0.040456105
ENSG00000163626	266.6033026	-0.538389964	0.166476063	-3.234038307	0.001220531	0.040725752
ENSG00000211455	160.7680601	0.587353801	0.181679973	3.232903401	0.00122539	0.040786678
ENSG00000164938	124.3553419	0.656491663	0.203171762	3.231215085	0.001232651	0.040826266
ENSG00000181191	104.9364387	0.720160057	0.222835429	3.23180232	0.001230121	0.040826266
ENSG00000113812	159.7989641	-0.625217184	0.193601955	-3.229394989	0.001240524	0.040986069
ENSG00000131844	397.5195119	-0.433194817	0.13419366	-3.228131774	0.001246016	0.041066598
ENSG00000140836	130.9192641	0.674063628	0.209092207	3.223762551	0.001265183	0.04154325
ENSG00000143947	41213.81532	-0.360108341	0.111715919	-3.223429059	0.001266657	0.04154325
ENSG00000103423	310.7742409	-0.507892177	0.157672257	-3.22118924	0.001276598	0.041767437
ENSG00000106948	92.84493144	-0.773359296	0.240836465	-3.211138713	0.001322101	0.043151194
ENSG00000070087	7.25364976	3.014346679	0.940325467	3.20564186	0.001347616	0.043877464
ENSG00000177469	3173.713831	0.345639408	0.107910266	3.2030262	0.001359916	0.044170994
ENSG00000233016	173.858874	-0.637930307	0.199224784	-3.202062984	0.001364472	0.044212168
ENSG00000099875	1568.769715	-0.324086141	0.101270857	-3.200191558	0.001373363	0.044393291
ENSG00000112658	928.8725474	-0.54399698	0.17012776	-3.197579164	0.001385864	0.044689949
ENSG00000122591	396.8548052	0.413219602	0.129277449	3.196378072	0.001391646	0.044769062
ENSG00000075539	378.1390223	0.441218857	0.138088113	3.195197948	0.00139735	0.044845252
ENSG00000069974	1297.415222	-0.325896397	0.102109778	-3.191627712	0.001414736	0.045187526
ENSG00000198513	14.89411234	1.847091127	0.578618864	3.192241459	0.001411733	0.045187526
ENSG00000075151	647.5135122	0.397406849	0.124711703	3.186604297	0.001439536	0.045870704
ENSG00000148690	695.6830938	-0.390949834	0.122798299	-3.183674661	0.001454184	0.046174712
ENSG00000170915	183.0854789	0.591292952	0.185746998	3.183324405	0.001455944	0.046174712
ENSG00000159388	279.3797494	0.529637997	0.166457014	3.181830468	0.001463475	0.046304335
ENSG00000252577	26.69114182	1.429535875	0.449535361	3.180029871	0.001472599	0.04648365
ENSG00000168724	1867.294307	-0.34961645	0.110018874	-3.177786106	0.001484042	0.046517276
ENSG00000172432	297.0355118	-0.664947254	0.209175427	-3.178897563	0.001478363	0.046517276
ENSG00000278259	260.5362101	-0.534657933	0.168216737	-3.178387263	0.001480968	0.046517276
ENSG00000213341	157.2967698	-0.639002037	0.201145339	-3.176817515	0.001489007	0.046564364
ENSG00000120254	678.3039875	-0.380254047	0.119767171	-3.17494388	0.001498655	0.046757335
ENSG00000164221	369.3873406	0.466171435	0.146888691	3.173637343	0.001505417	0.046850003
ENSG00000198648	59.71908221	0.996610678	0.314088462	3.173025431	0.001508593	0.046850003
ENSG00000141524	748.848121	0.407407121	0.128522328	3.169932627	0.001524743	0.047242436
ENSG00000137941	381.6535584	0.431176274	0.136119737	3.167624933	0.001536897	0.047509537
ENSG00000134590	508.9425464	0.400495851	0.126579391	3.163989402	0.001556225	0.047989227
ENSG00000162378	427.2790519	0.434455729	0.13733962	3.163367782	0.001559552	0.047989227
ENSG00000035720	401.6124472	0.44097717	0.139438096	3.162530068	0.001564046	0.048017635
ENSG00000026025	8897.870317	-0.320458056	0.101408141	-3.160082149	0.001577247	0.048312609
ENSG00000181218	903.1568238	-0.432448759	0.136915184	-3.158515702	0.001585748	0.048462611
ENSG00000140396	86.84295936	0.773063267	0.244922014	3.156364979	0.001597488	0.048710714
ENSG00000081189	1358.677492	0.334820883	0.106154573	3.154088155	0.001610004	0.048811972
ENSG00000131876	169.3420319	-0.61320012	0.194387369	-3.15452657	0.001607587	0.048811972
ENSG00000173848	1527.901463	-0.329742675	0.10455471	-3.15378116	0.001611699	0.048811972
ENSG00000076554	7.599937693	2.765501721	0.877716088	3.150793015	0.001628278	0.048983131
ENSG00000117318	125.5917055	0.755396394	0.239649481	3.152088585	0.001621071	0.048983131
ENSG00000169379	338.3071695	-0.454524881	0.144248764	-3.150979388	0.00162724	0.048983131
ENSG00000110066	559.8863204	0.377342536	0.11979468	3.149910638	0.001633204	0.049021642
ENSG00000134321	111.4356656	0.660102775	0.20986957	3.145300084	0.001659165	0.049469619
ENSG00000169230	561.1293687	-0.407194445	0.129458018	-3.145378336	0.001658722	0.049469619
ENSG00000178761	143.0091341	-0.624668639	0.198535795	-3.146377908	0.001653063	0.049469619
ENSG00000169223	2248.597117	-0.312498233	0.099414735	-3.14337943	0.001670092	0.049685238
